# Deconvoluting drug interactions based on *M. tuberculosis* physiologic processes: Transcriptional disaggregation of the BPaL regimen *in vivo*

**DOI:** 10.1101/2025.02.24.639926

**Authors:** Elizabeth A Wynn, Christian Dide-Agossou, Reem Al Mubarak, Karen Rossmassler, Jo Hendrix, Martin I Voskuil, Andrés Obregón-Henao, Michael A Lyons, Gregory T Robertson, Camille M Moore, Nicholas D Walter

**Affiliations:** Rocky Mountain Regional VA Medical Center, Aurora, CO, USA; Center for Genes, Environment and Health, National Jewish Health, Denver, CO, USA; Consortium for Applied Microbial Metrics, Aurora, CO, USA; Division of Pulmonary Sciences and Critical Care Medicine, University of Colorado Anschutz Medical Campus, Aurora, CO, USA; Linda Crnic Institute for Down Syndrome, University of Colorado Anschutz Medical Campus, Aurora, CO, USA; Department of Immunology and Microbiology, University of Colorado Anschutz Medical Campus, Aurora, Colorado, USA; Mycobacteria Research Laboratories, Department of Microbiology, Immunology, and Pathology, Colorado State University, Fort Collins, CO, USA; Department of Biostatistics and Informatics, University of Colorado Anschutz Medical Campus, Aurora, CO, USA

## Abstract

Identification of optimal antibiotic combination treatments for tuberculosis (TB) in preclinical studies is impeded by the limited information conventional pharmacodynamic (PD) markers provide about drug interactions. Measurement of individual drug activity based on colony forming units (CFU) does not reliably predict the activity of drug combinations, potentially because one drug may affect the physiology of *Mycobacterium tuberculosis* (*Mtb*) in a way that either favors or disfavors the activity of a second drug. SEARCH-TB is a novel candidate PD approach which uses targeted *in vivo* transcriptional profiling to evaluate the effects of drugs on *Mtb* physiology. To test the capacity of SEARCH-TB to elucidate drug interactions, we deconstructed the BPaL (bedaquiline, pretomanid, linezolid) regimen in the BALB/c high-dose aerosol mouse infection model, measuring the effect of 2, 7, and 14-day treatment with drugs in monotherapy, pairwise combinations, and as a 3-drug combination. Monotherapy rapidly induced drug-specific *Mtb* transcriptional responses by day 2 with continued evolution over 14 days. Bedaquiline dominated pairwise combinations with both pretomanid and linezolid. The pretomanid-linezolid combination gave a blended response, inducing transcriptional profiles “intermediate” between either drug. In the 3-drug BPaL regimen, the addition of both pretomanid and linezolid to bedaquiline yielded a greater transcriptional response than expected based on pairwise results. This work demonstrates that physiologic perturbations induced by a single drug may be modified in complex ways when drugs are combined. This establishes proof of concept that SEARCH-TB is a highly granular readout of drug interactions *in vivo,* providing information distinct from CFU burden and suggesting a future in which regimen selection is informed by *in vivo* molecular measures of *Mtb* physiology.
