## Supplemental File 1 for "Deconvoluting drug interactions based on *M. tuberculosis* physiologic processes: Transcriptional disaggregation of the BPaL regimen *in vivo*"

### Sheet: BDQ Cluster 1
Functional Class	Significant Genes	Set Size	Adj. P-Value	percent
ESX3	9	9	3.1e-06	100
ESX1	12	18	3.4e-05	66.6667
Antitoxins	24	70	0.00066	34.2857
Zur regulon	9	17	0.0064	52.9412
Histidine	7	11	0.0064	63.6364
Toxin-Antitoxin	35	143	0.012	24.4755
Cholesterol A and B ring degradation	6	10	0.021	60
Chaperones Heat shock	7	14	0.028	50
ESX5	6	11	0.032	54.5455
Electron transport	6	13	0.076	46.1538
Sulphur metabolism	6	13	0.076	46.1538
Drug targets	11	36	0.11	30.5556
Oxidative Stress	13	48	0.15	27.0833
Central intermediary metabolism	11	40	0.21	27.5
Pyruvate dehydrogenase	3	5	0.23	60
Universal stress proteins	4	9	0.27	44.4444
Amino acid biosynthesis	18	82	0.3	21.9512
Enduring Hypoxic Response	29	149	0.3	19.4631
Transcription Factors	35	187	0.3	18.7166
Serine family	4	10	0.3	40
Cell division	6	19	0.3	31.5789
Folic acid	4	11	0.4	36.3636
KstR1 regulon	15	70	0.4	21.4286
Mycolic acid condensation and transfer	3	7	0.4	42.8571
DosR	11	48	0.4	22.9167
Broad regulatory functions	32	178	0.47	17.9775
Heme and porphyrin	3	8	0.5	37.5
Energy Metabolism	45	266	0.5	16.9173
Beta Oxidation	5	18	0.5	27.7778
Pyridine nucleotide	2	4	0.5	50
Nucleoproteins	2	4	0.5	50
Two component systems	7	29	0.5	24.1379
Surface polysaccharides lipopolysaccharides proteins and antigens	8	35	0.51	22.8571
LAM	4	14	0.57	28.5714
Repressors activators	24	135	0.57	17.7778
RNA synthesis RNA modification and DNA transcription	7	31	0.59	22.5806
Mycobactin Biogenesis	3	10	0.63	30
Trehalose	3	10	0.63	30
Protein translation and modification	4	15	0.63	26.6667
Cholesterol side chain degradation	7	33	0.66	21.2121
Polyketide and non-ribosomal peptide synthesis	8	39	0.66	20.5128
Glycolysis	3	11	0.69	27.2727
2'-deoxyribonucleotide metabolism	3	11	0.69	27.2727
Nitrate import and reductase	2	6	0.69	33.3333
Iron utilisation	2	6	0.69	33.3333
RNA	2	6	0.69	33.3333
General	3	12	0.78	25
Cutinase-Like Proteins (CULP)	2	7	0.83	28.5714
WhiB-Like transcription factors	2	7	0.83	28.5714
Fatty acids	18	110	0.84	16.3636
anaerobic	3	13	0.84	23.0769
Biosynthesis of cofactors prosthetic groups and carriers	18	110	0.84	16.3636
Stringent Response - Induced	10	58	0.84	17.2414
Lipid Biosynthesis	10	58	0.84	17.2414
Purines pyrimidines nucleosides and nucleotides	9	52	0.84	17.3077
Menaquinone PQQ ubiquinone and other terpenoids	3	14	0.84	21.4286
Modification of fatty and mycolic acids	3	14	0.84	21.4286
Polysaccharides lipopolysaccharides and phospholipids	2	8	0.84	25
Aromatic hydrocarbons	2	8	0.84	25
Detoxification	4	21	0.9	19.0476
Synthesis of fatty and mycolic acids	4	23	1	17.3913
Pentose phosphate pathway	2	10	1	20
Salvage of nucleosides and nucleotides	2	10	1	20
Other membrane proteins	29	197	1	14.7208
Stringent Response - Repressed	10	66	1	15.1515
Toxins	11	73	1	15.0685
Pantothenate	1	4	1	25
Proteins peptides and glycopeptides	5	32	1	15.625
Cell wall synthesis	6	40	1	15
TCA cycle	3	19	1	15.7895
Cytochrome P450 enzymes	3	19	1	15.7895
PDIM	3	20	1	15
Degradation	21	151	1	13.9073
Esterases (non-Lip family)	2	13	1	15.3846
Acyltransferases Mycoloyltransferases and phospholipid synthesis	3	21	1	14.2857
Degradation of macromolecules	11	81	1	13.5802
Cytochrome oxidase bccaa3	1	6	1	16.6667
Triacylglycerol Synthases	2	14	1	14.2857
Pyrimidine ribonucleotide biosynthesis	1	6	1	16.6667
Protein and peptide secretion	2	14	1	14.2857
Miscellaneous nucleoside nucleotide reactions	1	7	1	14.2857
Glutamate family	2	16	1	12.5
Cell envelope	45	339	1	13.2743
DNA replication and repair	3	25	1	12
Fatty Acid Synthases II	1	8	1	12.5
ATP-proton motive force	1	8	1	12.5
Polysaccharides (cytoplasmic)	1	8	1	12.5
Synthesis and modification of macromolecules	26	202	1	12.8713
Purine ribonucleotide biosynthesis	2	18	1	11.1111
Molybdopterin	2	18	1	11.1111
aerobic	3	28	1	10.7143
Phage-related functions	3	28	1	10.7143
Miscellaneous oxidoreductases and oxygenases	19	156	1	12.1795
Aromatic amino acid family	1	11	1	9.09091
Adaptations and atypical conditions	1	11	1	9.09091
Aspartate family	2	21	1	9.52381
Mycolic acid modification	1	12	1	8.33333
NADH dehydrogenase type I	1	12	1	8.33333
Sigma Factors	1	12	1	8.33333
Branched amino acid family	1	12	1	8.33333
Antibiotic production and resistance	1	12	1	8.33333
Primary ribosomal proteins	5	50	1	10
PE subfamily	3	32	1	9.375
IS elements Repeated sequences and Phage	6	60	1	10
Efflux Pumps and Transports	2	25	1	8
mmpL	1	14	1	7.14286
Serine-Threonine protein kinases and phosphoprotein phosphatases	1	14	1	7.14286
Aminoacyl tRNA synthases and their modification	2	25	1	8
Miscellaneous phosphatases lyases and hydrolases	1	14	1	7.14286
Ribosomal protein synthesis and modification	5	54	1	9.25926
Cobalamin	1	16	1	6.25
Murein sacculus and peptidoglycan	2	27	1	7.40741
Amino acids and amines	1	17	1	5.88235
Conserved membrane proteins	1	17	1	5.88235
PE PGRS subfamily	1	17	1	5.88235
Miscellaneous transferases	5	58	1	8.62069
Cations	2	29	1	6.89655
Efflux proteins	1	19	1	5.26316
Esterases (Lip family)	1	20	1	5
Peptidoglycan (PG)	2	32	1	6.25
DNA replication repair recombination and restriction modification	5	62	1	8.06452
Lipoproteins(lppA-lpr0)	5	63	1	7.93651
Carbon compounds	1	21	1	4.7619
Anions	2	33	1	6.06061
ABC transporters - Type I peptide and amino acids	0	6	1	0
ABC transporters - Type I Sugar Import	0	12	1	0
ABC transporters Type I anion	0	7	1	0
ABC transporters Type I phosphate	0	8	1	0
ABC transporters Type II metal	0	5	1	0
Alternative ribosomal proteins	0	4	1	0
Arabinogalactan (AG)	0	18	1	0
Cholesterol C and D ring degradation	0	5	1	0
DAT and PAT	0	5	1	0
ESX2	0	12	1	0
ESX4	0	7	1	0
Fumarate reducatase	0	4	1	0
KstR2 regulon	0	14	1	0
LpqY-SugA-SugB-Sug trehalose transporter	0	5	1	0
Mce1	0	7	1	0
Mce2	0	6	1	0
Mce3	0	7	1	0
Mce4	0	7	1	0
mmpS	0	5	1	0
Phospholipase C	0	4	1	0
Succinate dehydrogenase I and II	0	7	1	0
UgpABCE glycerophosphocholine transporter	0	4	1	0
Sugar nucleotides	0	12	1	0
Biotin	0	7	1	0
Thioredoxin glutaredoxin and mycothiol	0	8	1	0
Thiamine	0	4	1	0
Riboflavin	0	8	1	0
Esterases and lipases	0	24	1	0
Amino acids	0	14	1	0
Carbohydrates organic acids and alcohols	0	19	1	0
binding proteins	6	116	1	5.17241
Virulence	0	36	1	0
PPE family	1	54	1	1.85185
PE and PPE families	5	103	1	4.85437
Cyclases	0	5	1	0

### Sheet: BDQ Cluster 2
Functional Class	Significant Genes	Set Size	Adj. P-Value	percent
Primary ribosomal proteins	42	50	1.5e-16	84
Ribosomal protein synthesis and modification	44	54	1.5e-16	81.4815
Stringent Response - Repressed	45	66	4.6e-12	68.1818
PDIM	17	20	9.7e-07	85
aerobic	20	28	8.2e-06	71.4286
NADH dehydrogenase type I	11	12	5.3e-05	91.6667
Amino acid biosynthesis	39	82	0.00013	47.561
Synthesis and modification of macromolecules	76	202	0.00046	37.6238
Cell wall synthesis	22	40	0.0007	55
Mce1	7	7	0.00087	100
Aspartate family	14	21	0.00087	66.6667
KstR1 regulon	32	70	0.0014	45.7143
ABC transporters Type I phosphate	7	8	0.0041	87.5
ATP-proton motive force	7	8	0.0041	87.5
DAT and PAT	5	5	0.0094	100
Virulence	18	36	0.0094	50
Arabinogalactan (AG)	11	18	0.011	61.1111
Succinate dehydrogenase I and II	6	7	0.011	85.7143
Glutamate family	10	16	0.013	62.5
Energy Metabolism	87	266	0.013	32.7068
KstR2 regulon	9	14	0.015	64.2857
Protein and peptide secretion	9	14	0.015	64.2857
TCA cycle	11	19	0.015	57.8947
Mycolic acid modification	8	12	0.017	66.6667
Fatty Acid Synthases II	6	8	0.026	75
Cytochrome oxidase bccaa3	5	6	0.027	83.3333
Glycolysis	7	11	0.042	63.6364
DosR	20	48	0.042	41.6667
Lipid Biosynthesis	23	58	0.048	39.6552
Modification of fatty and mycolic acids	8	14	0.052	57.1429
Mce4	5	7	0.064	71.4286
Sugar nucleotides	7	12	0.068	58.3333
Peptidoglycan (PG)	14	32	0.069	43.75
Proteins peptides and glycopeptides	14	32	0.069	43.75
Beta Oxidation	9	18	0.084	50
Cholesterol side chain degradation	14	33	0.085	42.4242
Anions	14	33	0.085	42.4242
Miscellaneous phosphatases lyases and hydrolases	7	14	0.15	50
Drug targets	14	36	0.18	38.8889
Central intermediary metabolism	15	40	0.2	37.5
ESX2	6	12	0.2	50
Branched amino acid family	6	12	0.2	50
Purine ribonucleotide biosynthesis	8	18	0.2	44.4444
Protein translation and modification	7	15	0.2	46.6667
Stringent Response - Induced	20	58	0.22	34.4828
Mycolic acid condensation and transfer	4	7	0.24	57.1429
Cell division	8	19	0.25	42.1053
Polyketide and non-ribosomal peptide synthesis	14	39	0.27	35.8974
Cholesterol C and D ring degradation	3	5	0.33	60
Aromatic amino acid family	5	11	0.35	45.4545
Murein sacculus and peptidoglycan	10	27	0.35	37.037
Degradation of macromolecules	25	81	0.39	30.8642
Detoxification	8	21	0.39	38.0952
RNA	3	6	0.49	50
Synthesis of fatty and mycolic acids	8	23	0.55	34.7826
Serine family	4	10	0.63	40
Surface polysaccharides lipopolysaccharides proteins and antigens	11	35	0.64	31.4286
Conserved membrane proteins	6	17	0.64	35.2941
Fatty acids	31	110	0.64	28.1818
mmpL	5	14	0.64	35.7143
Menaquinone PQQ ubiquinone and other terpenoids	5	14	0.64	35.7143
Acyltransferases Mycoloyltransferases and phospholipid synthesis	7	21	0.64	33.3333
Alternative ribosomal proteins	2	4	0.64	50
Pyridine nucleotide	2	4	0.64	50
Efflux Pumps and Transports	8	25	0.65	32
Purines pyrimidines nucleosides and nucleotides	15	52	0.72	28.8462
Efflux proteins	6	19	0.78	31.5789
General	4	12	0.81	33.3333
Pyruvate dehydrogenase	2	5	0.84	40
DNA replication and repair	7	25	0.98	28
Pyrimidine ribonucleotide biosynthesis	2	6	1	33.3333
Cholesterol A and B ring degradation	3	10	1	30
Pentose phosphate pathway	3	10	1	30
Serine-Threonine protein kinases and phosphoprotein phosphatases	4	14	1	28.5714
Amino acids	4	14	1	28.5714
ESX1	5	18	1	27.7778
Degradation	38	151	1	25.1656
Lipoproteins(lppA-lpr0)	16	63	1	25.3968
2'-deoxyribonucleotide metabolism	3	11	1	27.2727
Folic acid	3	11	1	27.2727
Cell envelope	84	339	1	24.7788
Adaptations and atypical conditions	3	11	1	27.2727
ABC transporters Type I anion	2	7	1	28.5714
Miscellaneous nucleoside nucleotide reactions	2	7	1	28.5714
Biotin	2	7	1	28.5714
Carbon compounds	5	21	1	23.8095
Heme and porphyrin	2	8	1	25
Riboflavin	2	8	1	25
Aromatic hydrocarbons	2	8	1	25
Esterases (non-Lip family)	3	13	1	23.0769
Sulphur metabolism	3	13	1	23.0769
Thiamine	1	4	1	25
Nucleoproteins	1	4	1	25
RNA synthesis RNA modification and DNA transcription	7	31	1	22.5806
Molybdopterin	4	18	1	22.2222
PPE family	12	54	1	22.2222
Trehalose	2	10	1	20
mmpS	1	5	1	20
Two component systems	6	29	1	20.6897
binding proteins	26	116	1	22.4138
Cyclases	1	5	1	20
Esterases (Lip family)	4	20	1	20
Aminoacyl tRNA synthases and their modification	5	25	1	20
ESX5	2	11	1	18.1818
Nitrate import and reductase	1	6	1	16.6667
Iron utilisation	1	6	1	16.6667
Zur regulon	3	17	1	17.6471
Sigma Factors	2	12	1	16.6667
PE subfamily	6	32	1	18.75
Biosynthesis of cofactors prosthetic groups and carriers	23	110	1	20.9091
Cutinase-Like Proteins (CULP)	1	7	1	14.2857
WhiB-Like transcription factors	1	7	1	14.2857
Electron transport	2	13	1	15.3846
Miscellaneous oxidoreductases and oxygenases	33	156	1	21.1538
Esterases and lipases	4	24	1	16.6667
LAM	2	14	1	14.2857
Triacylglycerol Synthases	2	14	1	14.2857
Thioredoxin glutaredoxin and mycothiol	1	8	1	12.5
Polysaccharides (cytoplasmic)	1	8	1	12.5
Polysaccharides lipopolysaccharides and phospholipids	1	8	1	12.5
Universal stress proteins	1	9	1	11.1111
Other membrane proteins	41	197	1	20.8122
Miscellaneous transferases	10	58	1	17.2414
PE and PPE families	19	103	1	18.4466
Antibiotic production and resistance	1	12	1	8.33333
Cytochrome P450 enzymes	2	19	1	10.5263
anaerobic	1	13	1	7.69231
DNA replication repair recombination and restriction modification	9	62	1	14.5161
Chaperones Heat shock	1	14	1	7.14286
Amino acids and amines	1	17	1	5.88235
PE PGRS subfamily	1	17	1	5.88235
ABC transporters - Type I peptide and amino acids	0	6	1	0
ABC transporters - Type I Sugar Import	0	12	1	0
ABC transporters Type II metal	0	5	1	0
Antitoxins	8	70	1	11.4286
Enduring Hypoxic Response	20	149	1	13.4228
ESX3	0	9	1	0
ESX4	0	7	1	0
Fumarate reducatase	0	4	1	0
LpqY-SugA-SugB-Sug trehalose transporter	0	5	1	0
Mce2	0	6	1	0
Mce3	0	7	1	0
Mycobactin Biogenesis	0	10	1	0
Oxidative Stress	4	48	1	8.33333
Phospholipase C	0	4	1	0
Toxin-Antitoxin	15	143	1	10.4895
Toxins	7	73	1	9.58904
Transcription Factors	26	187	1	13.9037
UgpABCE glycerophosphocholine transporter	0	4	1	0
Histidine	0	11	1	0
Salvage of nucleosides and nucleotides	0	10	1	0
Cobalamin	0	16	1	0
Pantothenate	0	4	1	0
Repressors activators	15	135	1	11.1111
Broad regulatory functions	25	178	1	14.0449
Cations	2	29	1	6.89655
Carbohydrates organic acids and alcohols	0	19	1	0
Phage-related functions	2	28	1	7.14286
IS elements Repeated sequences and Phage	3	60	1	5

### Sheet: BDQ Cluster 3
Functional Class	Significant Genes	Set Size	Adj. P-Value	percent
ABC transporters - Type I peptide and amino acids	3	6	0.48	50
LAM	4	14	0.48	28.5714
Phospholipase C	2	4	0.8	50
Adaptations and atypical conditions	3	11	0.8	27.2727
LpqY-SugA-SugB-Sug trehalose transporter	2	5	0.88	40
Degradation of macromolecules	9	81	0.92	11.1111
Esterases and lipases	4	24	0.94	16.6667
DNA replication repair recombination and restriction modification	7	62	1	11.2903
Riboflavin	2	8	1	25
Polysaccharides lipopolysaccharides and phospholipids	2	8	1	25
Carbohydrates organic acids and alcohols	3	19	1	15.7895
Pentose phosphate pathway	2	10	1	20
ABC transporters - Type I Sugar Import	2	12	1	16.6667
Aminoacyl tRNA synthases and their modification	3	25	1	12
Protein translation and modification	2	15	1	13.3333
binding proteins	9	116	1	7.75862
Thiamine	1	4	1	25
Lipid Biosynthesis	5	58	1	8.62069
Cations	3	29	1	10.3448
Synthesis and modification of macromolecules	14	202	1	6.93069
ABC transporters Type II metal	1	5	1	20
Arabinogalactan (AG)	2	18	1	11.1111
Anions	3	33	1	9.09091
Nitrate import and reductase	1	6	1	16.6667
Cell division	2	19	1	10.5263
Esterases (Lip family)	2	20	1	10
Mce4	1	7	1	14.2857
Acyltransferases Mycoloyltransferases and phospholipid synthesis	2	21	1	9.52381
ABC transporters Type I phosphate	1	8	1	12.5
Fatty Acid Synthases II	1	8	1	12.5
Synthesis of fatty and mycolic acids	2	23	1	8.69565
Polysaccharides (cytoplasmic)	1	8	1	12.5
Miscellaneous transferases	4	58	1	6.89655
Fatty acids	7	110	1	6.36364
Salvage of nucleosides and nucleotides	1	10	1	10
Aromatic amino acid family	1	11	1	9.09091
2'-deoxyribonucleotide metabolism	1	11	1	9.09091
Lipoproteins(lppA-lpr0)	4	63	1	6.34921
Mycolic acid modification	1	12	1	8.33333
General	1	12	1	8.33333
Branched amino acid family	1	12	1	8.33333
Antibiotic production and resistance	1	12	1	8.33333
Miscellaneous oxidoreductases and oxygenases	9	156	1	5.76923
Esterases (non-Lip family)	1	13	1	7.69231
Electron transport	1	13	1	7.69231
Proteins peptides and glycopeptides	2	32	1	6.25
KstR2 regulon	1	14	1	7.14286
mmpL	1	14	1	7.14286
Modification of fatty and mycolic acids	1	14	1	7.14286
Serine-Threonine protein kinases and phosphoprotein phosphatases	1	14	1	7.14286
Protein and peptide secretion	1	14	1	7.14286
Purines pyrimidines nucleosides and nucleotides	3	52	1	5.76923
Surface polysaccharides lipopolysaccharides proteins and antigens	2	35	1	5.71429
PPE family	3	54	1	5.55556
Cobalamin	1	16	1	6.25
Drug targets	2	36	1	5.55556
Degradation	8	151	1	5.29801
Conserved membrane proteins	1	17	1	5.88235
Cell envelope	18	339	1	5.30973
Beta Oxidation	1	18	1	5.55556
Purine ribonucleotide biosynthesis	1	18	1	5.55556
Polyketide and non-ribosomal peptide synthesis	2	39	1	5.12821
Other membrane proteins	10	197	1	5.07614
Carbon compounds	1	21	1	4.7619
Detoxification	1	21	1	4.7619
DNA replication and repair	1	25	1	4
DosR	2	48	1	4.16667
Efflux Pumps and Transports	1	25	1	4
Toxins	3	73	1	4.10959
Murein sacculus and peptidoglycan	1	27	1	3.7037
Energy Metabolism	12	266	1	4.51128
RNA synthesis RNA modification and DNA transcription	1	31	1	3.22581
Peptidoglycan (PG)	1	32	1	3.125
Biosynthesis of cofactors prosthetic groups and carriers	4	110	1	3.63636
Virulence	1	36	1	2.77778
Stringent Response - Repressed	2	66	1	3.0303
Cell wall synthesis	1	40	1	2.5
Central intermediary metabolism	1	40	1	2.5
KstR1 regulon	2	70	1	2.85714
PE and PPE families	3	103	1	2.91262
Amino acid biosynthesis	2	82	1	2.43902
Toxin-Antitoxin	3	143	1	2.0979
Transcription Factors	4	187	1	2.13904
ABC transporters Type I anion	0	7	1	0
Alternative ribosomal proteins	0	4	1	0
Antitoxins	0	70	1	0
Cholesterol A and B ring degradation	0	10	1	0
Cholesterol C and D ring degradation	0	5	1	0
Cholesterol side chain degradation	0	33	1	0
Cutinase-Like Proteins (CULP)	0	7	1	0
Cytochrome oxidase bccaa3	0	6	1	0
DAT and PAT	0	5	1	0
Enduring Hypoxic Response	0	149	1	0
ESX1	0	18	1	0
ESX2	0	12	1	0
ESX3	0	9	1	0
ESX4	0	7	1	0
ESX5	0	11	1	0
Fumarate reducatase	0	4	1	0
Mce1	0	7	1	0
Mce2	0	6	1	0
Mce3	0	7	1	0
mmpS	0	5	1	0
Mycobactin Biogenesis	0	10	1	0
Mycolic acid condensation and transfer	0	7	1	0
NADH dehydrogenase type I	0	12	1	0
Oxidative Stress	0	48	1	0
PDIM	0	20	1	0
Primary ribosomal proteins	0	50	1	0
Sigma Factors	0	12	1	0
Stringent Response - Induced	0	58	1	0
Succinate dehydrogenase I and II	0	7	1	0
Trehalose	0	10	1	0
Triacylglycerol Synthases	0	14	1	0
UgpABCE glycerophosphocholine transporter	0	4	1	0
Universal stress proteins	0	9	1	0
WhiB-Like transcription factors	0	7	1	0
Zur regulon	0	17	1	0
Amino acids and amines	0	17	1	0
Glycolysis	0	11	1	0
Pyruvate dehydrogenase	0	5	1	0
TCA cycle	0	19	1	0
aerobic	0	28	1	0
anaerobic	0	13	1	0
ATP-proton motive force	0	8	1	0
Sugar nucleotides	0	12	1	0
Sulphur metabolism	0	13	1	0
Glutamate family	0	16	1	0
Aspartate family	0	21	1	0
Serine family	0	10	1	0
Histidine	0	11	1	0
Pyrimidine ribonucleotide biosynthesis	0	6	1	0
Miscellaneous nucleoside nucleotide reactions	0	7	1	0
Biotin	0	7	1	0
Thioredoxin glutaredoxin and mycothiol	0	8	1	0
Menaquinone PQQ ubiquinone and other terpenoids	0	14	1	0
Heme and porphyrin	0	8	1	0
Iron utilisation	0	6	1	0
Folic acid	0	11	1	0
Molybdopterin	0	18	1	0
Pantothenate	0	4	1	0
Pyridine nucleotide	0	4	1	0
Repressors activators	2	135	1	1.48148
Two component systems	0	29	1	0
Broad regulatory functions	3	178	1	1.68539
Ribosomal protein synthesis and modification	0	54	1	0
Nucleoproteins	0	4	1	0
RNA	0	6	1	0
Aromatic hydrocarbons	0	8	1	0
Amino acids	0	14	1	0
Efflux proteins	0	19	1	0
Chaperones Heat shock	0	14	1	0
Phage-related functions	0	28	1	0
IS elements Repeated sequences and Phage	0	60	1	0
PE subfamily	0	32	1	0
PE PGRS subfamily	0	17	1	0
Cytochrome P450 enzymes	0	19	1	0
Miscellaneous phosphatases lyases and hydrolases	0	14	1	0
Cyclases	0	5	1	0

### Sheet: BDQ Cluster 4
Functional Class	Significant Genes	Set Size	Adj. P-Value	percent
Other membrane proteins	37	197	0.85	18.7817
Esterases and lipases	7	24	1	29.1667
Miscellaneous transferases	13	58	1	22.4138
PE and PPE families	19	103	1	18.4466
IS elements Repeated sequences and Phage	12	60	1	20
PPE family	11	54	1	20.3704
Cell envelope	51	339	1	15.0442
DNA replication repair recombination and restriction modification	12	62	1	19.3548
binding proteins	20	116	1	17.2414
Esterases (Lip family)	5	20	1	25
Anions	7	33	1	21.2121
ABC transporters Type II metal	2	5	1	40
Cations	6	29	1	20.6897
Iron utilisation	2	6	1	33.3333
ABC transporters Type I anion	2	7	1	28.5714
Esterases (non-Lip family)	3	13	1	23.0769
Biotin	2	7	1	28.5714
Thioredoxin glutaredoxin and mycothiol	2	8	1	25
Aromatic hydrocarbons	2	8	1	25
Miscellaneous oxidoreductases and oxygenases	22	156	1	14.1026
Synthesis of fatty and mycolic acids	4	23	1	17.3913
PE PGRS subfamily	3	17	1	17.6471
Mycobactin Biogenesis	2	10	1	20
PE subfamily	5	32	1	15.625
Efflux Pumps and Transports	4	25	1	16
Phospholipase C	1	4	1	25
UgpABCE glycerophosphocholine transporter	1	4	1	25
Thiamine	1	4	1	25
Nucleoproteins	1	4	1	25
Degradation of macromolecules	11	81	1	13.5802
Efflux proteins	3	19	1	15.7895
Cytochrome P450 enzymes	3	19	1	15.7895
ABC transporters - Type I Sugar Import	2	12	1	16.6667
Sigma Factors	2	12	1	16.6667
Sugar nucleotides	2	12	1	16.6667
LpqY-SugA-SugB-Sug trehalose transporter	1	5	1	20
Cyclases	1	5	1	20
Sulphur metabolism	2	13	1	15.3846
Detoxification	3	21	1	14.2857
Biosynthesis of cofactors prosthetic groups and carriers	14	110	1	12.7273
LAM	2	14	1	14.2857
Menaquinone PQQ ubiquinone and other terpenoids	2	14	1	14.2857
Serine-Threonine protein kinases and phosphoprotein phosphatases	2	14	1	14.2857
Lipoproteins(lppA-lpr0)	8	63	1	12.6984
Amino acids	2	14	1	14.2857
Miscellaneous phosphatases lyases and hydrolases	2	14	1	14.2857
ABC transporters - Type I peptide and amino acids	1	6	1	16.6667
Mce2	1	6	1	16.6667
Nitrate import and reductase	1	6	1	16.6667
Pyrimidine ribonucleotide biosynthesis	1	6	1	16.6667
Central intermediary metabolism	5	40	1	12.5
Cutinase-Like Proteins (CULP)	1	7	1	14.2857
ESX4	1	7	1	14.2857
Miscellaneous nucleoside nucleotide reactions	1	7	1	14.2857
Cobalamin	2	16	1	12.5
Aminoacyl tRNA synthases and their modification	3	25	1	12
Purines pyrimidines nucleosides and nucleotides	6	52	1	11.5385
Heme and porphyrin	1	8	1	12.5
Surface polysaccharides lipopolysaccharides proteins and antigens	4	35	1	11.4286
Arabinogalactan (AG)	2	18	1	11.1111
Purine ribonucleotide biosynthesis	2	18	1	11.1111
Carbohydrates organic acids and alcohols	2	19	1	10.5263
Two component systems	3	29	1	10.3448
Pentose phosphate pathway	1	10	1	10
Salvage of nucleosides and nucleotides	1	10	1	10
Lipid Biosynthesis	6	58	1	10.3448
Carbon compounds	2	21	1	9.52381
Aromatic amino acid family	1	11	1	9.09091
2'-deoxyribonucleotide metabolism	1	11	1	9.09091
Folic acid	1	11	1	9.09091
Peptidoglycan (PG)	3	32	1	9.375
ESX2	1	12	1	8.33333
Mycolic acid modification	1	12	1	8.33333
General	1	12	1	8.33333
Antibiotic production and resistance	1	12	1	8.33333
Toxins	7	73	1	9.58904
anaerobic	1	13	1	7.69231
DNA replication and repair	2	25	1	8
Triacylglycerol Synthases	1	14	1	7.14286
Modification of fatty and mycolic acids	1	14	1	7.14286
Chaperones Heat shock	1	14	1	7.14286
DosR	4	48	1	8.33333
Oxidative Stress	4	48	1	8.33333
Transcription Factors	19	187	1	10.1604
Murein sacculus and peptidoglycan	2	27	1	7.40741
Antitoxins	6	70	1	8.57143
KstR1 regulon	6	70	1	8.57143
Glutamate family	1	16	1	6.25
Phage-related functions	2	28	1	7.14286
Molybdopterin	1	18	1	5.55556
RNA synthesis RNA modification and DNA transcription	2	31	1	6.45161
Toxin-Antitoxin	13	143	1	9.09091
Proteins peptides and glycopeptides	2	32	1	6.25
Aspartate family	1	21	1	4.7619
Acyltransferases Mycoloyltransferases and phospholipid synthesis	1	21	1	4.7619
Broad regulatory functions	16	178	1	8.98876
Energy Metabolism	25	266	1	9.3985
Virulence	2	36	1	5.55556
Polyketide and non-ribosomal peptide synthesis	2	39	1	5.12821
Repressors activators	11	135	1	8.14815
Synthesis and modification of macromolecules	18	202	1	8.91089
Cell wall synthesis	2	40	1	5
Fatty acids	8	110	1	7.27273
aerobic	1	28	1	3.57143
Drug targets	1	36	1	2.77778
Degradation	10	151	1	6.62252
ABC transporters Type I phosphate	0	8	1	0
Alternative ribosomal proteins	0	4	1	0
Beta Oxidation	0	18	1	0
Cholesterol A and B ring degradation	0	10	1	0
Cholesterol C and D ring degradation	0	5	1	0
Cholesterol side chain degradation	0	33	1	0
Cytochrome oxidase bccaa3	0	6	1	0
DAT and PAT	0	5	1	0
Enduring Hypoxic Response	9	149	1	6.04027
ESX1	0	18	1	0
ESX3	0	9	1	0
ESX5	0	11	1	0
Fatty Acid Synthases II	0	8	1	0
Fumarate reducatase	0	4	1	0
KstR2 regulon	0	14	1	0
Mce1	0	7	1	0
Mce3	0	7	1	0
Mce4	0	7	1	0
mmpL	0	14	1	0
mmpS	0	5	1	0
Mycolic acid condensation and transfer	0	7	1	0
NADH dehydrogenase type I	0	12	1	0
PDIM	0	20	1	0
Primary ribosomal proteins	0	50	1	0
Stringent Response - Induced	2	58	1	3.44828
Stringent Response - Repressed	2	66	1	3.0303
Succinate dehydrogenase I and II	0	7	1	0
Trehalose	0	10	1	0
Universal stress proteins	0	9	1	0
WhiB-Like transcription factors	0	7	1	0
Zur regulon	0	17	1	0
Amino acids and amines	0	17	1	0
Glycolysis	0	11	1	0
Pyruvate dehydrogenase	0	5	1	0
TCA cycle	0	19	1	0
Electron transport	0	13	1	0
ATP-proton motive force	0	8	1	0
Serine family	0	10	1	0
Histidine	0	11	1	0
Branched amino acid family	0	12	1	0
Amino acid biosynthesis	3	82	1	3.65854
Pantothenate	0	4	1	0
Pyridine nucleotide	0	4	1	0
Riboflavin	0	8	1	0
Ribosomal protein synthesis and modification	0	54	1	0
Protein translation and modification	0	15	1	0
Polysaccharides (cytoplasmic)	0	8	1	0
RNA	0	6	1	0
Polysaccharides lipopolysaccharides and phospholipids	0	8	1	0
Conserved membrane proteins	0	17	1	0
Cell division	0	19	1	0
Protein and peptide secretion	0	14	1	0
Adaptations and atypical conditions	0	11	1	0

### Sheet: BDQ Cluster 5
Functional Class	Significant Genes	Set Size	Adj. P-Value	percent
Enduring Hypoxic Response	52	149	0.00094	34.8993
Mce3	7	7	0.00094	100
Carbohydrates organic acids and alcohols	11	19	0.011	57.8947
Phage-related functions	14	28	0.011	50
ESX4	6	7	0.011	85.7143
Repressors activators	43	135	0.014	31.8519
IS elements Repeated sequences and Phage	23	60	0.015	38.3333
Toxins	26	73	0.022	35.6164
Fumarate reducatase	4	4	0.024	100
Mce2	5	6	0.024	83.3333
Broad regulatory functions	51	178	0.035	28.6517
ABC transporters - Type I Sugar Import	7	12	0.049	58.3333
PE and PPE families	32	103	0.049	31.068
PE subfamily	13	32	0.062	40.625
Transcription Factors	51	187	0.077	27.2727
Toxin-Antitoxin	40	143	0.1	27.972
Miscellaneous oxidoreductases and oxygenases	43	156	0.1	27.5641
Virulence	13	36	0.15	36.1111
UgpABCE glycerophosphocholine transporter	3	4	0.22	75
Amino acids and amines	7	17	0.29	41.1765
Molybdopterin	7	18	0.37	38.8889
Cytochrome P450 enzymes	7	19	0.47	36.8421
Carbon compounds	7	21	0.69	33.3333
PPE family	15	54	0.69	27.7778
binding proteins	28	116	0.92	24.1379
Sigma Factors	4	12	1	33.3333
Polysaccharides (cytoplasmic)	3	8	1	37.5
Antibiotic production and resistance	4	12	1	33.3333
anaerobic	4	13	1	30.7692
RNA synthesis RNA modification and DNA transcription	8	31	1	25.8065
Lipoproteins(lppA-lpr0)	15	63	1	23.8095
Cyclases	2	5	1	40
mmpL	4	14	1	28.5714
Amino acids	4	14	1	28.5714
Efflux proteins	5	19	1	26.3158
Degradation	32	151	1	21.1921
DNA replication and repair	6	25	1	24
WhiB-Like transcription factors	2	7	1	28.5714
Branched amino acid family	3	12	1	25
PE PGRS subfamily	4	17	1	23.5294
DNA replication repair recombination and restriction modification	13	62	1	20.9677
Riboflavin	2	8	1	25
Antitoxins	14	70	1	20
Serine-Threonine protein kinases and phosphoprotein phosphatases	3	14	1	21.4286
Chaperones Heat shock	3	14	1	21.4286
Universal stress proteins	2	9	1	22.2222
Efflux Pumps and Transports	5	25	1	20
Alternative ribosomal proteins	1	4	1	25
Phospholipase C	1	4	1	25
Trehalose	2	10	1	20
Salvage of nucleosides and nucleotides	2	10	1	20
Detoxification	4	21	1	19.0476
Oxidative Stress	9	48	1	18.75
Cobalamin	3	16	1	18.75
LpqY-SugA-SugB-Sug trehalose transporter	1	5	1	20
mmpS	1	5	1	20
Conserved membrane proteins	3	17	1	17.6471
Two component systems	5	29	1	17.2414
Cations	5	29	1	17.2414
Sugar nucleotides	2	12	1	16.6667
Esterases and lipases	4	24	1	16.6667
ABC transporters - Type I peptide and amino acids	1	6	1	16.6667
Energy Metabolism	49	266	1	18.4211
Esterases (Lip family)	3	20	1	15
Biotin	1	7	1	14.2857
LAM	2	14	1	14.2857
Triacylglycerol Synthases	2	14	1	14.2857
Acyltransferases Mycoloyltransferases and phospholipid synthesis	3	21	1	14.2857
Thioredoxin glutaredoxin and mycothiol	1	8	1	12.5
Polysaccharides lipopolysaccharides and phospholipids	1	8	1	12.5
Aromatic hydrocarbons	1	8	1	12.5
Stringent Response - Induced	9	58	1	15.5172
Miscellaneous transferases	9	58	1	15.5172
Fatty acids	18	110	1	16.3636
Other membrane proteins	34	197	1	17.2589
Mycobactin Biogenesis	1	10	1	10
Pentose phosphate pathway	1	10	1	10
Serine family	1	10	1	10
Proteins peptides and glycopeptides	4	32	1	12.5
Histidine	1	11	1	9.09091
2'-deoxyribonucleotide metabolism	1	11	1	9.09091
Folic acid	1	11	1	9.09091
Polyketide and non-ribosomal peptide synthesis	5	39	1	12.8205
Adaptations and atypical conditions	1	11	1	9.09091
Cholesterol side chain degradation	4	33	1	12.1212
Cell division	2	19	1	10.5263
General	1	12	1	8.33333
Esterases (non-Lip family)	1	13	1	7.69231
Biosynthesis of cofactors prosthetic groups and carriers	16	110	1	14.5455
Cell envelope	57	339	1	16.8142
Synthesis of fatty and mycolic acids	2	23	1	8.69565
Protein and peptide secretion	1	14	1	7.14286
Miscellaneous phosphatases lyases and hydrolases	1	14	1	7.14286
Glutamate family	1	16	1	6.25
Aminoacyl tRNA synthases and their modification	2	25	1	8
Degradation of macromolecules	10	81	1	12.3457
Anions	3	33	1	9.09091
Arabinogalactan (AG)	1	18	1	5.55556
Beta Oxidation	1	18	1	5.55556
Zur regulon	1	17	1	5.88235
Surface polysaccharides lipopolysaccharides proteins and antigens	3	35	1	8.57143
Murein sacculus and peptidoglycan	2	27	1	7.40741
DosR	4	48	1	8.33333
Central intermediary metabolism	3	40	1	7.5
Lipid Biosynthesis	5	58	1	8.62069
Synthesis and modification of macromolecules	27	202	1	13.3663
ABC transporters Type I anion	0	7	1	0
ABC transporters Type I phosphate	0	8	1	0
ABC transporters Type II metal	0	5	1	0
Cell wall synthesis	1	40	1	2.5
Cholesterol A and B ring degradation	0	10	1	0
Cholesterol C and D ring degradation	0	5	1	0
Cutinase-Like Proteins (CULP)	0	7	1	0
Cytochrome oxidase bccaa3	0	6	1	0
DAT and PAT	0	5	1	0
Drug targets	0	36	1	0
ESX1	0	18	1	0
ESX2	0	12	1	0
ESX3	0	9	1	0
ESX5	0	11	1	0
Fatty Acid Synthases II	0	8	1	0
KstR1 regulon	4	70	1	5.71429
KstR2 regulon	0	14	1	0
Mce1	0	7	1	0
Mce4	0	7	1	0
Mycolic acid condensation and transfer	0	7	1	0
Mycolic acid modification	0	12	1	0
NADH dehydrogenase type I	0	12	1	0
Nitrate import and reductase	0	6	1	0
PDIM	0	20	1	0
Peptidoglycan (PG)	0	32	1	0
Primary ribosomal proteins	0	50	1	0
Stringent Response - Repressed	2	66	1	3.0303
Succinate dehydrogenase I and II	0	7	1	0
Glycolysis	0	11	1	0
Pyruvate dehydrogenase	0	5	1	0
TCA cycle	0	19	1	0
aerobic	1	28	1	3.57143
Electron transport	0	13	1	0
ATP-proton motive force	0	8	1	0
Sulphur metabolism	0	13	1	0
Aspartate family	0	21	1	0
Aromatic amino acid family	0	11	1	0
Amino acid biosynthesis	6	82	1	7.31707
Purine ribonucleotide biosynthesis	0	18	1	0
Pyrimidine ribonucleotide biosynthesis	0	6	1	0
Miscellaneous nucleoside nucleotide reactions	0	7	1	0
Purines pyrimidines nucleosides and nucleotides	3	52	1	5.76923
Menaquinone PQQ ubiquinone and other terpenoids	0	14	1	0
Heme and porphyrin	0	8	1	0
Iron utilisation	0	6	1	0
Pantothenate	0	4	1	0
Pyridine nucleotide	0	4	1	0
Thiamine	0	4	1	0
Modification of fatty and mycolic acids	0	14	1	0
Ribosomal protein synthesis and modification	1	54	1	1.85185
Nucleoproteins	0	4	1	0
Protein translation and modification	0	15	1	0
RNA	0	6	1	0

### Sheet: BDQ Cluster 6
Functional Class	Significant Genes	Set Size	Adj. P-Value	percent
Enduring Hypoxic Response	31	149	2.2e-13	20.8054
Oxidative Stress	13	48	1.2e-06	27.0833
Repressors activators	18	135	0.00015	13.3333
Antitoxins	12	70	0.00043	17.1429
Toxin-Antitoxin	17	143	0.00082	11.8881
Broad regulatory functions	19	178	0.001	10.6742
Transcription Factors	19	187	0.0018	10.1604
Amino acids and amines	4	17	0.068	23.5294
Phage-related functions	5	28	0.068	17.8571
Stringent Response - Induced	7	58	0.1	12.069
Antibiotic production and resistance	3	12	0.14	25
Degradation	12	151	0.17	7.94702
Mycobactin Biogenesis	2	10	0.67	20
Fatty acids	8	110	0.69	7.27273
Sigma Factors	2	12	0.8	16.6667
IS elements Repeated sequences and Phage	5	60	0.8	8.33333
anaerobic	2	13	0.82	15.3846
Cobalamin	2	16	1	12.5
Toxins	5	73	1	6.84932
ABC transporters Type II metal	1	5	1	20
mmpS	1	5	1	20
Miscellaneous transferases	4	58	1	6.89655
Cutinase-Like Proteins (CULP)	1	7	1	14.2857
DosR	3	48	1	6.25
RNA synthesis RNA modification and DNA transcription	2	31	1	6.45161
Adaptations and atypical conditions	1	11	1	9.09091
Electron transport	1	13	1	7.69231
Triacylglycerol Synthases	1	14	1	7.14286
Polyketide and non-ribosomal peptide synthesis	2	39	1	5.12821
Conserved membrane proteins	1	17	1	5.88235
Beta Oxidation	1	18	1	5.55556
TCA cycle	1	19	1	5.26316
Cytochrome P450 enzymes	1	19	1	5.26316
DNA replication and repair	1	25	1	4
Efflux Pumps and Transports	1	25	1	4
Murein sacculus and peptidoglycan	1	27	1	3.7037
Two component systems	1	29	1	3.44828
Cations	1	29	1	3.44828
Peptidoglycan (PG)	1	32	1	3.125
Cell wall synthesis	1	40	1	2.5
Energy Metabolism	8	266	1	3.00752
Miscellaneous oxidoreductases and oxygenases	4	156	1	2.5641
Other membrane proteins	5	197	1	2.53807
DNA replication repair recombination and restriction modification	1	62	1	1.6129
Lipoproteins(lppA-lpr0)	1	63	1	1.5873
Biosynthesis of cofactors prosthetic groups and carriers	2	110	1	1.81818
Degradation of macromolecules	1	81	1	1.23457
Cell envelope	8	339	1	2.35988
Synthesis and modification of macromolecules	3	202	1	1.48515
binding proteins	1	116	1	0.862069
ABC transporters - Type I peptide and amino acids	0	6	1	0
ABC transporters - Type I Sugar Import	0	12	1	0
ABC transporters Type I anion	0	7	1	0
ABC transporters Type I phosphate	0	8	1	0
Alternative ribosomal proteins	0	4	1	0
Arabinogalactan (AG)	0	18	1	0
Cholesterol A and B ring degradation	0	10	1	0
Cholesterol C and D ring degradation	0	5	1	0
Cholesterol side chain degradation	0	33	1	0
Cytochrome oxidase bccaa3	0	6	1	0
DAT and PAT	0	5	1	0
Drug targets	0	36	1	0
Esterases (Lip family)	0	20	1	0
Esterases (non-Lip family)	0	13	1	0
ESX1	0	18	1	0
ESX2	0	12	1	0
ESX3	0	9	1	0
ESX4	0	7	1	0
ESX5	0	11	1	0
Fatty Acid Synthases II	0	8	1	0
Fumarate reducatase	0	4	1	0
KstR1 regulon	0	70	1	0
KstR2 regulon	0	14	1	0
LAM	0	14	1	0
LpqY-SugA-SugB-Sug trehalose transporter	0	5	1	0
Mce1	0	7	1	0
Mce2	0	6	1	0
Mce3	0	7	1	0
Mce4	0	7	1	0
mmpL	0	14	1	0
Mycolic acid condensation and transfer	0	7	1	0
Mycolic acid modification	0	12	1	0
NADH dehydrogenase type I	0	12	1	0
Nitrate import and reductase	0	6	1	0
PDIM	0	20	1	0
Phospholipase C	0	4	1	0
Primary ribosomal proteins	0	50	1	0
Stringent Response - Repressed	0	66	1	0
Succinate dehydrogenase I and II	0	7	1	0
Trehalose	0	10	1	0
UgpABCE glycerophosphocholine transporter	0	4	1	0
Universal stress proteins	0	9	1	0
WhiB-Like transcription factors	0	7	1	0
Zur regulon	0	17	1	0
Carbon compounds	0	21	1	0
Glycolysis	0	11	1	0
Pyruvate dehydrogenase	0	5	1	0
Pentose phosphate pathway	0	10	1	0
aerobic	0	28	1	0
ATP-proton motive force	0	8	1	0
General	0	12	1	0
Sugar nucleotides	0	12	1	0
Sulphur metabolism	0	13	1	0
Central intermediary metabolism	0	40	1	0
Glutamate family	0	16	1	0
Aspartate family	0	21	1	0
Serine family	0	10	1	0
Aromatic amino acid family	0	11	1	0
Histidine	0	11	1	0
Branched amino acid family	0	12	1	0
Amino acid biosynthesis	0	82	1	0
Purine ribonucleotide biosynthesis	0	18	1	0
Pyrimidine ribonucleotide biosynthesis	0	6	1	0
2'-deoxyribonucleotide metabolism	0	11	1	0
Salvage of nucleosides and nucleotides	0	10	1	0
Miscellaneous nucleoside nucleotide reactions	0	7	1	0
Purines pyrimidines nucleosides and nucleotides	0	52	1	0
Biotin	0	7	1	0
Thioredoxin glutaredoxin and mycothiol	0	8	1	0
Menaquinone PQQ ubiquinone and other terpenoids	0	14	1	0
Heme and porphyrin	0	8	1	0
Iron utilisation	0	6	1	0
Folic acid	0	11	1	0
Molybdopterin	0	18	1	0
Pantothenate	0	4	1	0
Pyridine nucleotide	0	4	1	0
Thiamine	0	4	1	0
Riboflavin	0	8	1	0
Synthesis of fatty and mycolic acids	0	23	1	0
Modification of fatty and mycolic acids	0	14	1	0
Acyltransferases Mycoloyltransferases and phospholipid synthesis	0	21	1	0
Lipid Biosynthesis	0	58	1	0
Serine-Threonine protein kinases and phosphoprotein phosphatases	0	14	1	0
Ribosomal protein synthesis and modification	0	54	1	0
Aminoacyl tRNA synthases and their modification	0	25	1	0
Nucleoproteins	0	4	1	0
Protein translation and modification	0	15	1	0
Polysaccharides (cytoplasmic)	0	8	1	0
RNA	0	6	1	0
Proteins peptides and glycopeptides	0	32	1	0
Polysaccharides lipopolysaccharides and phospholipids	0	8	1	0
Esterases and lipases	0	24	1	0
Aromatic hydrocarbons	0	8	1	0
Surface polysaccharides lipopolysaccharides proteins and antigens	0	35	1	0
Amino acids	0	14	1	0
Carbohydrates organic acids and alcohols	0	19	1	0
Anions	0	33	1	0
Efflux proteins	0	19	1	0
Chaperones Heat shock	0	14	1	0
Cell division	0	19	1	0
Protein and peptide secretion	0	14	1	0
Detoxification	0	21	1	0
Virulence	0	36	1	0
PE subfamily	0	32	1	0
PE PGRS subfamily	0	17	1	0
PPE family	0	54	1	0
PE and PPE families	0	103	1	0
Miscellaneous phosphatases lyases and hydrolases	0	14	1	0
Cyclases	0	5	1	0
