## Supplemental File 2 for "Deconvoluting drug interactions based on *M. tuberculosis* physiologic processes: Transcriptional disaggregation of the BPaL regimen *in vivo*"

### Sheet: Pa Cluster 1
Functional Class	Significant Genes	Set Size	Adj. P-Value	percent
Enduring Hypoxic Response	53	149	4.1e-10	35.5705
Oxidative Stress	25	48	1.3e-08	52.0833
Mycobactin Biogenesis	8	10	0.0002	80
Mce3	6	7	0.0015	85.7143
Repressors activators	34	135	0.005	25.1852
Broad regulatory functions	40	178	0.015	22.4719
Transcription Factors	40	187	0.036	21.3904
PE subfamily	11	32	0.044	34.375
Stringent Response - Induced	16	58	0.059	27.5862
PE and PPE families	24	103	0.07	23.301
Cytochrome P450 enzymes	7	19	0.13	36.8421
Miscellaneous oxidoreductases and oxygenases	31	156	0.19	19.8718
Thioredoxin glutaredoxin and mycothiol	4	8	0.19	50
Universal stress proteins	4	9	0.27	44.4444
Amino acids and amines	5	17	0.73	29.4118
Molybdopterin	5	18	0.82	27.7778
anaerobic	4	13	0.82	30.7692
Esterases and lipases	6	24	0.84	25
Esterases (Lip family)	5	20	1	25
ABC transporters Type II metal	2	5	1	40
Antitoxins	13	70	1	18.5714
Carbon compounds	5	21	1	23.8095
Detoxification	5	21	1	23.8095
Degradation	25	151	1	16.5563
PPE family	10	54	1	18.5185
Virulence	7	36	1	19.4444
Antibiotic production and resistance	3	12	1	25
ESX4	2	7	1	28.5714
Biotin	2	7	1	28.5714
Polyketide and non-ribosomal peptide synthesis	7	39	1	17.9487
Serine-Threonine protein kinases and phosphoprotein phosphatases	3	14	1	21.4286
Chaperones Heat shock	3	14	1	21.4286
Riboflavin	2	8	1	25
Biosynthesis of cofactors prosthetic groups and carriers	17	110	1	15.4545
Cobalamin	3	16	1	18.75
PE PGRS subfamily	3	17	1	17.6471
Alternative ribosomal proteins	1	4	1	25
Fumarate reducatase	1	4	1	25
Nucleoproteins	1	4	1	25
2'-deoxyribonucleotide metabolism	2	11	1	18.1818
Carbohydrates organic acids and alcohols	3	19	1	15.7895
ABC transporters - Type I Sugar Import	2	12	1	16.6667
Branched amino acid family	2	12	1	16.6667
mmpS	1	5	1	20
Fatty acids	15	110	1	13.6364
Esterases (non-Lip family)	2	13	1	15.3846
Phage-related functions	4	28	1	14.2857
Mce2	1	6	1	16.6667
Nitrate import and reductase	1	6	1	16.6667
RNA	1	6	1	16.6667
IS elements Repeated sequences and Phage	8	60	1	13.3333
Miscellaneous phosphatases lyases and hydrolases	2	14	1	14.2857
Energy Metabolism	35	266	1	13.1579
DNA replication repair recombination and restriction modification	8	62	1	12.9032
ABC transporters Type I anion	1	7	1	14.2857
WhiB-Like transcription factors	1	7	1	14.2857
DosR	6	48	1	12.5
Degradation of macromolecules	10	81	1	12.3457
Polysaccharides (cytoplasmic)	1	8	1	12.5
Polysaccharides lipopolysaccharides and phospholipids	1	8	1	12.5
Miscellaneous transferases	7	58	1	12.069
Toxin-Antitoxin	17	143	1	11.8881
Salvage of nucleosides and nucleotides	1	10	1	10
Two component systems	3	29	1	10.3448
Lipoproteins(lppA-lpr0)	7	63	1	11.1111
ESX5	1	11	1	9.09091
Aromatic amino acid family	1	11	1	9.09091
Acyltransferases Mycoloyltransferases and phospholipid synthesis	2	21	1	9.52381
Sigma Factors	1	12	1	8.33333
Sugar nucleotides	1	12	1	8.33333
Cholesterol side chain degradation	3	33	1	9.09091
Synthesis of fatty and mycolic acids	2	23	1	8.69565
Triacylglycerol Synthases	1	14	1	7.14286
Modification of fatty and mycolic acids	1	14	1	7.14286
Protein and peptide secretion	1	14	1	7.14286
Glutamate family	1	16	1	6.25
Lipid Biosynthesis	5	58	1	8.62069
Other membrane proteins	21	197	1	10.6599
Zur regulon	1	17	1	5.88235
Conserved membrane proteins	1	17	1	5.88235
Cations	2	29	1	6.89655
Beta Oxidation	1	18	1	5.55556
ESX1	1	18	1	5.55556
RNA synthesis RNA modification and DNA transcription	2	31	1	6.45161
Cell division	1	19	1	5.26316
DNA replication and repair	1	25	1	4
Efflux Pumps and Transports	1	25	1	4
Purines pyrimidines nucleosides and nucleotides	3	52	1	5.76923
Murein sacculus and peptidoglycan	1	27	1	3.7037
Drug targets	1	36	1	2.77778
Peptidoglycan (PG)	1	32	1	3.125
Toxins	4	73	1	5.47945
Proteins peptides and glycopeptides	1	32	1	3.125
Surface polysaccharides lipopolysaccharides proteins and antigens	1	35	1	2.85714
Anions	1	33	1	3.0303
ABC transporters - Type I peptide and amino acids	0	6	1	0
ABC transporters Type I phosphate	0	8	1	0
Arabinogalactan (AG)	0	18	1	0
Cell wall synthesis	1	40	1	2.5
Cholesterol A and B ring degradation	0	10	1	0
Cholesterol C and D ring degradation	0	5	1	0
Cutinase-Like Proteins (CULP)	0	7	1	0
Cytochrome oxidase bccaa3	0	6	1	0
DAT and PAT	0	5	1	0
ESX2	0	12	1	0
ESX3	0	9	1	0
Fatty Acid Synthases II	0	8	1	0
KstR1 regulon	1	70	1	1.42857
KstR2 regulon	0	14	1	0
LAM	0	14	1	0
LpqY-SugA-SugB-Sug trehalose transporter	0	5	1	0
Mce1	0	7	1	0
Mce4	0	7	1	0
mmpL	0	14	1	0
Mycolic acid condensation and transfer	0	7	1	0
Mycolic acid modification	0	12	1	0
NADH dehydrogenase type I	0	12	1	0
PDIM	0	20	1	0
Phospholipase C	0	4	1	0
Primary ribosomal proteins	0	50	1	0
Stringent Response - Repressed	1	66	1	1.51515
Succinate dehydrogenase I and II	0	7	1	0
Trehalose	0	10	1	0
UgpABCE glycerophosphocholine transporter	0	4	1	0
Glycolysis	0	11	1	0
Pyruvate dehydrogenase	0	5	1	0
TCA cycle	0	19	1	0
Pentose phosphate pathway	0	10	1	0
aerobic	0	28	1	0
Electron transport	0	13	1	0
ATP-proton motive force	0	8	1	0
General	0	12	1	0
Sulphur metabolism	0	13	1	0
Central intermediary metabolism	1	40	1	2.5
Aspartate family	0	21	1	0
Serine family	0	10	1	0
Histidine	0	11	1	0
Amino acid biosynthesis	4	82	1	4.87805
Purine ribonucleotide biosynthesis	0	18	1	0
Pyrimidine ribonucleotide biosynthesis	0	6	1	0
Miscellaneous nucleoside nucleotide reactions	0	7	1	0
Menaquinone PQQ ubiquinone and other terpenoids	0	14	1	0
Heme and porphyrin	0	8	1	0
Iron utilisation	0	6	1	0
Folic acid	0	11	1	0
Pantothenate	0	4	1	0
Pyridine nucleotide	0	4	1	0
Thiamine	0	4	1	0
Ribosomal protein synthesis and modification	1	54	1	1.85185
Aminoacyl tRNA synthases and their modification	0	25	1	0
Protein translation and modification	0	15	1	0
Synthesis and modification of macromolecules	13	202	1	6.43564
Aromatic hydrocarbons	0	8	1	0
Cell envelope	31	339	1	9.14454
Amino acids	0	14	1	0
Efflux proteins	0	19	1	0
binding proteins	6	116	1	5.17241
Adaptations and atypical conditions	0	11	1	0
Cyclases	0	5	1	0

### Sheet: Pa Cluster 2
Functional Class	Significant Genes	Set Size	Adj. P-Value	percent
IS elements Repeated sequences and Phage	22	60	0.0046	36.6667
Mce2	5	6	0.032	83.3333
ESX4	5	7	0.066	71.4286
binding proteins	29	116	0.13	25
Carbohydrates organic acids and alcohols	8	19	0.13	42.1053
Repressors activators	31	135	0.24	22.963
Fumarate reducatase	3	4	0.24	75
UgpABCE glycerophosphocholine transporter	3	4	0.24	75
Broad regulatory functions	37	178	0.39	20.7865
ABC transporters - Type I Sugar Import	5	12	0.39	41.6667
Transcription Factors	37	187	0.65	19.7861
ABC transporters Type I anion	3	7	0.95	42.8571
Lipoproteins(lppA-lpr0)	14	63	0.95	22.2222
Enduring Hypoxic Response	29	149	0.95	19.4631
Sigma Factors	4	12	0.98	33.3333
PPE family	12	54	0.98	22.2222
Phospholipase C	2	4	0.98	50
Anions	8	33	0.98	24.2424
Phage-related functions	7	28	0.98	25
Toxins	15	73	0.98	20.5479
Miscellaneous oxidoreductases and oxygenases	29	156	0.98	18.5897
Cations	7	29	0.98	24.1379
mmpL	4	14	1	28.5714
Efflux Pumps and Transports	6	25	1	24
Cyclases	2	5	1	40
PE and PPE families	19	103	1	18.4466
DNA replication repair recombination and restriction modification	12	62	1	19.3548
anaerobic	3	13	1	23.0769
Toxin-Antitoxin	24	143	1	16.7832
RNA synthesis RNA modification and DNA transcription	6	31	1	19.3548
Efflux proteins	4	19	1	21.0526
Cytochrome P450 enzymes	4	19	1	21.0526
Polysaccharides (cytoplasmic)	2	8	1	25
Aromatic hydrocarbons	2	8	1	25
PE subfamily	6	32	1	18.75
Menaquinone PQQ ubiquinone and other terpenoids	3	14	1	21.4286
Miscellaneous transferases	10	58	1	17.2414
Cell envelope	53	339	1	15.6342
Two component systems	5	29	1	17.2414
Trehalose	2	10	1	20
Pentose phosphate pathway	2	10	1	20
Virulence	6	36	1	16.6667
Amino acids and amines	3	17	1	17.6471
Esterases and lipases	4	24	1	16.6667
Histidine	2	11	1	18.1818
DNA replication and repair	4	25	1	16
ABC transporters Type II metal	1	5	1	20
LpqY-SugA-SugB-Sug trehalose transporter	1	5	1	20
Other membrane proteins	29	197	1	14.7208
Oxidative Stress	7	48	1	14.5833
Surface polysaccharides lipopolysaccharides proteins and antigens	5	35	1	14.2857
Amino acids	2	14	1	14.2857
Mce3	1	7	1	14.2857
Biotin	1	7	1	14.2857
Degradation of macromolecules	11	81	1	13.5802
Cobalamin	2	16	1	12.5
Riboflavin	1	8	1	12.5
Proteins peptides and glycopeptides	4	32	1	12.5
Polysaccharides lipopolysaccharides and phospholipids	1	8	1	12.5
Antitoxins	9	70	1	12.8571
Conserved membrane proteins	2	17	1	11.7647
Molybdopterin	2	18	1	11.1111
Murein sacculus and peptidoglycan	3	27	1	11.1111
Serine family	1	10	1	10
Salvage of nucleosides and nucleotides	1	10	1	10
Esterases (Lip family)	2	20	1	10
Energy Metabolism	35	266	1	13.1579
Folic acid	1	11	1	9.09091
Acyltransferases Mycoloyltransferases and phospholipid synthesis	2	21	1	9.52381
Detoxification	2	21	1	9.52381
Sugar nucleotides	1	12	1	8.33333
Polyketide and non-ribosomal peptide synthesis	4	39	1	10.2564
Antibiotic production and resistance	1	12	1	8.33333
Esterases (non-Lip family)	1	13	1	7.69231
Sulphur metabolism	1	13	1	7.69231
Synthesis of fatty and mycolic acids	2	23	1	8.69565
LAM	1	14	1	7.14286
Triacylglycerol Synthases	1	14	1	7.14286
Serine-Threonine protein kinases and phosphoprotein phosphatases	1	14	1	7.14286
Chaperones Heat shock	1	14	1	7.14286
Protein and peptide secretion	1	14	1	7.14286
Aminoacyl tRNA synthases and their modification	2	25	1	8
Protein translation and modification	1	15	1	6.66667
Fatty acids	12	110	1	10.9091
Glutamate family	1	16	1	6.25
PE PGRS subfamily	1	17	1	5.88235
Beta Oxidation	1	18	1	5.55556
Synthesis and modification of macromolecules	23	202	1	11.3861
KstR1 regulon	6	70	1	8.57143
Degradation	16	151	1	10.596
Cell division	1	19	1	5.26316
Carbon compounds	1	21	1	4.7619
DosR	3	48	1	6.25
Biosynthesis of cofactors prosthetic groups and carriers	10	110	1	9.09091
Lipid Biosynthesis	4	58	1	6.89655
aerobic	1	28	1	3.57143
Central intermediary metabolism	2	40	1	5
ABC transporters - Type I peptide and amino acids	0	6	1	0
ABC transporters Type I phosphate	0	8	1	0
Alternative ribosomal proteins	0	4	1	0
Arabinogalactan (AG)	0	18	1	0
Cell wall synthesis	0	40	1	0
Cholesterol A and B ring degradation	0	10	1	0
Cholesterol C and D ring degradation	0	5	1	0
Cholesterol side chain degradation	1	33	1	3.0303
Cutinase-Like Proteins (CULP)	0	7	1	0
Cytochrome oxidase bccaa3	0	6	1	0
DAT and PAT	0	5	1	0
Drug targets	0	36	1	0
ESX1	0	18	1	0
ESX2	0	12	1	0
ESX3	0	9	1	0
ESX5	0	11	1	0
Fatty Acid Synthases II	0	8	1	0
KstR2 regulon	0	14	1	0
Mce1	0	7	1	0
Mce4	0	7	1	0
mmpS	0	5	1	0
Mycobactin Biogenesis	0	10	1	0
Mycolic acid condensation and transfer	0	7	1	0
Mycolic acid modification	0	12	1	0
NADH dehydrogenase type I	0	12	1	0
Nitrate import and reductase	0	6	1	0
PDIM	0	20	1	0
Peptidoglycan (PG)	0	32	1	0
Primary ribosomal proteins	0	50	1	0
Stringent Response - Induced	3	58	1	5.17241
Stringent Response - Repressed	3	66	1	4.54545
Succinate dehydrogenase I and II	0	7	1	0
Universal stress proteins	0	9	1	0
WhiB-Like transcription factors	0	7	1	0
Zur regulon	0	17	1	0
Glycolysis	0	11	1	0
Pyruvate dehydrogenase	0	5	1	0
TCA cycle	0	19	1	0
Electron transport	0	13	1	0
ATP-proton motive force	0	8	1	0
General	0	12	1	0
Aspartate family	0	21	1	0
Aromatic amino acid family	0	11	1	0
Branched amino acid family	0	12	1	0
Amino acid biosynthesis	4	82	1	4.87805
Purine ribonucleotide biosynthesis	0	18	1	0
Pyrimidine ribonucleotide biosynthesis	0	6	1	0
2'-deoxyribonucleotide metabolism	0	11	1	0
Miscellaneous nucleoside nucleotide reactions	0	7	1	0
Purines pyrimidines nucleosides and nucleotides	1	52	1	1.92308
Thioredoxin glutaredoxin and mycothiol	0	8	1	0
Heme and porphyrin	0	8	1	0
Iron utilisation	0	6	1	0
Pantothenate	0	4	1	0
Pyridine nucleotide	0	4	1	0
Thiamine	0	4	1	0
Modification of fatty and mycolic acids	0	14	1	0
Ribosomal protein synthesis and modification	0	54	1	0
Nucleoproteins	0	4	1	0
RNA	0	6	1	0
Adaptations and atypical conditions	0	11	1	0
Miscellaneous phosphatases lyases and hydrolases	0	14	1	0

### Sheet: Pa Cluster 3
Functional Class	Significant Genes	Set Size	Adj. P-Value	percent
LpqY-SugA-SugB-Sug trehalose transporter	4	5	0.037	80
ABC transporters - Type I peptide and amino acids	4	6	0.045	66.6667
Miscellaneous transferases	13	58	0.045	22.4138
Toxins	14	73	0.11	19.1781
binding proteins	18	116	0.25	15.5172
Adaptations and atypical conditions	4	11	0.27	36.3636
ABC transporters - Type I Sugar Import	4	12	0.31	33.3333
Aminoacyl tRNA synthases and their modification	6	25	0.31	24
Carbohydrates organic acids and alcohols	5	19	0.32	26.3158
Purines pyrimidines nucleosides and nucleotides	9	52	0.44	17.3077
Toxin-Antitoxin	19	143	0.44	13.2867
Phospholipase C	2	4	0.51	50
Esterases and lipases	5	24	0.56	20.8333
Amino acids and amines	4	17	0.56	23.5294
Other membrane proteins	23	197	0.7	11.6751
Efflux proteins	4	19	0.7	21.0526
Electron transport	3	13	0.85	23.0769
Miscellaneous nucleoside nucleotide reactions	2	7	0.9	28.5714
Biotin	2	7	0.9	28.5714
Chaperones Heat shock	3	14	0.9	21.4286
Cell envelope	34	339	1	10.0295
Arabinogalactan (AG)	3	18	1	16.6667
Purine ribonucleotide biosynthesis	3	18	1	16.6667
Esterases (Lip family)	3	20	1	15
2'-deoxyribonucleotide metabolism	2	11	1	18.1818
DNA replication repair recombination and restriction modification	7	62	1	11.2903
Esterases (non-Lip family)	2	13	1	15.3846
Sulphur metabolism	2	13	1	15.3846
Anions	4	33	1	12.1212
LAM	2	14	1	14.2857
Triacylglycerol Synthases	2	14	1	14.2857
Amino acids	2	14	1	14.2857
Miscellaneous phosphatases lyases and hydrolases	2	14	1	14.2857
Surface polysaccharides lipopolysaccharides proteins and antigens	4	35	1	11.4286
ABC transporters Type II metal	1	5	1	20
Efflux Pumps and Transports	3	25	1	12
Murein sacculus and peptidoglycan	3	27	1	11.1111
IS elements Repeated sequences and Phage	6	60	1	10
Pyrimidine ribonucleotide biosynthesis	1	6	1	16.6667
Iron utilisation	1	6	1	16.6667
Phage-related functions	3	28	1	10.7143
PE PGRS subfamily	2	17	1	11.7647
Two component systems	3	29	1	10.3448
Synthesis and modification of macromolecules	18	202	1	8.91089
Cations	3	29	1	10.3448
Beta Oxidation	2	18	1	11.1111
Cutinase-Like Proteins (CULP)	1	7	1	14.2857
WhiB-Like transcription factors	1	7	1	14.2857
PPE family	5	54	1	9.25926
RNA synthesis RNA modification and DNA transcription	3	31	1	9.67742
ABC transporters Type I phosphate	1	8	1	12.5
Heme and porphyrin	1	8	1	12.5
Peptidoglycan (PG)	3	32	1	9.375
Degradation	13	151	1	8.60927
Carbon compounds	2	21	1	9.52381
Acyltransferases Mycoloyltransferases and phospholipid synthesis	2	21	1	9.52381
Salvage of nucleosides and nucleotides	1	10	1	10
Drug targets	3	36	1	8.33333
Folic acid	1	11	1	9.09091
Mycolic acid modification	1	12	1	8.33333
Sigma Factors	1	12	1	8.33333
Branched amino acid family	1	12	1	8.33333
PE and PPE families	8	103	1	7.76699
Antibiotic production and resistance	1	12	1	8.33333
Cell wall synthesis	3	40	1	7.5
Miscellaneous oxidoreductases and oxygenases	12	156	1	7.69231
Antitoxins	5	70	1	7.14286
Protein translation and modification	1	15	1	6.66667
Cobalamin	1	16	1	6.25
Zur regulon	1	17	1	5.88235
DosR	3	48	1	6.25
Lipoproteins(lppA-lpr0)	4	63	1	6.34921
Cell division	1	19	1	5.26316
Cytochrome P450 enzymes	1	19	1	5.26316
Degradation of macromolecules	5	81	1	6.17284
Fatty acids	7	110	1	6.36364
Aspartate family	1	21	1	4.7619
Central intermediary metabolism	2	40	1	5
Polyketide and non-ribosomal peptide synthesis	2	39	1	5.12821
Synthesis of fatty and mycolic acids	1	23	1	4.34783
Lipid Biosynthesis	3	58	1	5.17241
DNA replication and repair	1	25	1	4
Oxidative Stress	2	48	1	4.16667
Biosynthesis of cofactors prosthetic groups and carriers	6	110	1	5.45455
PE subfamily	1	32	1	3.125
Cholesterol side chain degradation	1	33	1	3.0303
Stringent Response - Induced	2	58	1	3.44828
Energy Metabolism	15	266	1	5.6391
Stringent Response - Repressed	2	66	1	3.0303
Transcription Factors	9	187	1	4.81283
KstR1 regulon	2	70	1	2.85714
Primary ribosomal proteins	1	50	1	2
Amino acid biosynthesis	2	82	1	2.43902
Ribosomal protein synthesis and modification	1	54	1	1.85185
ABC transporters Type I anion	0	7	1	0
Alternative ribosomal proteins	0	4	1	0
Cholesterol A and B ring degradation	0	10	1	0
Cholesterol C and D ring degradation	0	5	1	0
Cytochrome oxidase bccaa3	0	6	1	0
DAT and PAT	0	5	1	0
Enduring Hypoxic Response	5	149	1	3.3557
ESX1	0	18	1	0
ESX2	0	12	1	0
ESX3	0	9	1	0
ESX4	0	7	1	0
ESX5	0	11	1	0
Fatty Acid Synthases II	0	8	1	0
Fumarate reducatase	0	4	1	0
KstR2 regulon	0	14	1	0
Mce1	0	7	1	0
Mce2	0	6	1	0
Mce3	0	7	1	0
Mce4	0	7	1	0
mmpL	0	14	1	0
mmpS	0	5	1	0
Mycobactin Biogenesis	0	10	1	0
Mycolic acid condensation and transfer	0	7	1	0
NADH dehydrogenase type I	0	12	1	0
Nitrate import and reductase	0	6	1	0
PDIM	0	20	1	0
Succinate dehydrogenase I and II	0	7	1	0
Trehalose	0	10	1	0
UgpABCE glycerophosphocholine transporter	0	4	1	0
Universal stress proteins	0	9	1	0
Glycolysis	0	11	1	0
Pyruvate dehydrogenase	0	5	1	0
TCA cycle	0	19	1	0
Pentose phosphate pathway	0	10	1	0
aerobic	0	28	1	0
anaerobic	0	13	1	0
ATP-proton motive force	0	8	1	0
General	0	12	1	0
Sugar nucleotides	0	12	1	0
Glutamate family	0	16	1	0
Serine family	0	10	1	0
Aromatic amino acid family	0	11	1	0
Histidine	0	11	1	0
Thioredoxin glutaredoxin and mycothiol	0	8	1	0
Menaquinone PQQ ubiquinone and other terpenoids	0	14	1	0
Molybdopterin	0	18	1	0
Pantothenate	0	4	1	0
Pyridine nucleotide	0	4	1	0
Thiamine	0	4	1	0
Riboflavin	0	8	1	0
Modification of fatty and mycolic acids	0	14	1	0
Repressors activators	4	135	1	2.96296
Serine-Threonine protein kinases and phosphoprotein phosphatases	0	14	1	0
Broad regulatory functions	7	178	1	3.93258
Nucleoproteins	0	4	1	0
Polysaccharides (cytoplasmic)	0	8	1	0
RNA	0	6	1	0
Proteins peptides and glycopeptides	0	32	1	0
Polysaccharides lipopolysaccharides and phospholipids	0	8	1	0
Aromatic hydrocarbons	0	8	1	0
Conserved membrane proteins	0	17	1	0
Protein and peptide secretion	0	14	1	0
Detoxification	0	21	1	0
Virulence	0	36	1	0
Cyclases	0	5	1	0

### Sheet: Pa Cluster 4
Functional Class	Significant Genes	Set Size	Adj. P-Value	percent
Stringent Response - Repressed	26	66	8.7e-07	39.3939
NADH dehydrogenase type I	10	12	1.5e-06	83.3333
Synthesis and modification of macromolecules	51	202	1.5e-06	25.2475
Ribosomal protein synthesis and modification	21	54	8.8e-06	38.8889
Mce1	7	7	9.2e-06	100
aerobic	13	28	0.00012	46.4286
Primary ribosomal proteins	18	50	0.00014	36
Virulence	14	36	0.00049	38.8889
ABC transporters Type I phosphate	5	8	0.016	62.5
PDIM	8	20	0.018	40
Cell wall synthesis	12	40	0.021	30
Purines pyrimidines nucleosides and nucleotides	14	52	0.026	26.9231
Pyrimidine ribonucleotide biosynthesis	4	6	0.028	66.6667
Peptidoglycan (PG)	10	32	0.029	31.25
Mce4	4	7	0.052	57.1429
Alternative ribosomal proteins	3	4	0.058	75
Drug targets	10	36	0.062	27.7778
RNA synthesis RNA modification and DNA transcription	9	31	0.064	29.0323
Arabinogalactan (AG)	6	18	0.11	33.3333
binding proteins	22	116	0.11	18.9655
Cell division	6	19	0.13	31.5789
Protein and peptide secretion	5	14	0.13	35.7143
2'-deoxyribonucleotide metabolism	4	11	0.22	36.3636
Anions	8	33	0.22	24.2424
Zur regulon	5	17	0.26	29.4118
Amino acid biosynthesis	15	82	0.31	18.2927
Efflux proteins	5	19	0.37	26.3158
LAM	4	14	0.38	28.5714
Proteins peptides and glycopeptides	7	32	0.38	21.875
Miscellaneous phosphatases lyases and hydrolases	4	14	0.38	28.5714
Acyltransferases Mycoloyltransferases and phospholipid synthesis	5	21	0.45	23.8095
Detoxification	5	21	0.45	23.8095
Pentose phosphate pathway	3	10	0.48	30
DNA replication repair recombination and restriction modification	11	62	0.48	17.7419
Lipoproteins(lppA-lpr0)	11	63	0.51	17.4603
Aromatic amino acid family	3	11	0.57	27.2727
Lipid Biosynthesis	10	58	0.58	17.2414
Purine ribonucleotide biosynthesis	4	18	0.59	22.2222
RNA	2	6	0.59	33.3333
Efflux Pumps and Transports	5	25	0.59	20
Mycolic acid modification	3	12	0.59	25
Sugar nucleotides	3	12	0.59	25
Branched amino acid family	3	12	0.59	25
Central intermediary metabolism	7	40	0.65	17.5
Energy Metabolism	36	266	0.68	13.5338
Murein sacculus and peptidoglycan	5	27	0.68	18.5185
Cell envelope	45	339	0.68	13.2743
Modification of fatty and mycolic acids	3	14	0.7	21.4286
Amino acids	3	14	0.7	21.4286
Aspartate family	4	21	0.7	19.0476
Degradation of macromolecules	12	81	0.7	14.8148
Miscellaneous transferases	9	58	0.7	15.5172
ATP-proton motive force	2	8	0.7	25
Heme and porphyrin	2	8	0.7	25
Other membrane proteins	26	197	0.82	13.198
PE subfamily	5	32	0.89	15.625
Trehalose	2	10	0.89	20
Serine family	2	10	0.89	20
DNA replication and repair	4	25	0.89	16
Aminoacyl tRNA synthases and their modification	4	25	0.89	16
Glycolysis	2	11	0.98	18.1818
Thiamine	1	4	0.99	25
Nucleoproteins	1	4	0.99	25
Sigma Factors	2	12	1	16.6667
General	2	12	1	16.6667
Carbon compounds	3	21	1	14.2857
Cations	4	29	1	13.7931
PPE family	7	54	1	12.963
Sulphur metabolism	2	13	1	15.3846
Polyketide and non-ribosomal peptide synthesis	5	39	1	12.8205
Menaquinone PQQ ubiquinone and other terpenoids	2	14	1	14.2857
Chaperones Heat shock	2	14	1	14.2857
Cytochrome oxidase bccaa3	1	6	1	16.6667
Nitrate import and reductase	1	6	1	16.6667
Iron utilisation	1	6	1	16.6667
Protein translation and modification	2	15	1	13.3333
PE and PPE families	12	103	1	11.6505
Mycolic acid condensation and transfer	1	7	1	14.2857
Glutamate family	2	16	1	12.5
Miscellaneous nucleoside nucleotide reactions	1	7	1	14.2857
Biotin	1	7	1	14.2857
KstR1 regulon	8	70	1	11.4286
Fatty Acid Synthases II	1	8	1	12.5
Polysaccharides (cytoplasmic)	1	8	1	12.5
Polysaccharides lipopolysaccharides and phospholipids	1	8	1	12.5
Molybdopterin	2	18	1	11.1111
TCA cycle	2	19	1	10.5263
Salvage of nucleosides and nucleotides	1	10	1	10
ESX5	1	11	1	9.09091
Histidine	1	11	1	9.09091
Folic acid	1	11	1	9.09091
Adaptations and atypical conditions	1	11	1	9.09091
Biosynthesis of cofactors prosthetic groups and carriers	11	110	1	10
Toxins	7	73	1	9.58904
Synthesis of fatty and mycolic acids	2	23	1	8.69565
anaerobic	1	13	1	7.69231
Electron transport	1	13	1	7.69231
Surface polysaccharides lipopolysaccharides proteins and antigens	3	35	1	8.57143
Cobalamin	1	16	1	6.25
Phage-related functions	2	28	1	7.14286
Beta Oxidation	1	18	1	5.55556
Carbohydrates organic acids and alcohols	1	19	1	5.26316
Esterases (Lip family)	1	20	1	5
DosR	3	48	1	6.25
Esterases and lipases	1	24	1	4.16667
Toxin-Antitoxin	11	143	1	7.69231
Miscellaneous oxidoreductases and oxygenases	12	156	1	7.69231
Antitoxins	4	70	1	5.71429
Oxidative Stress	2	48	1	4.16667
Repressors activators	9	135	1	6.66667
ABC transporters - Type I peptide and amino acids	0	6	1	0
ABC transporters - Type I Sugar Import	0	12	1	0
ABC transporters Type I anion	0	7	1	0
ABC transporters Type II metal	0	5	1	0
Cholesterol A and B ring degradation	0	10	1	0
Cholesterol C and D ring degradation	0	5	1	0
Cholesterol side chain degradation	0	33	1	0
Cutinase-Like Proteins (CULP)	0	7	1	0
DAT and PAT	0	5	1	0
Enduring Hypoxic Response	7	149	1	4.69799
Esterases (non-Lip family)	0	13	1	0
ESX1	0	18	1	0
ESX2	0	12	1	0
ESX3	0	9	1	0
ESX4	0	7	1	0
Fumarate reducatase	0	4	1	0
KstR2 regulon	0	14	1	0
LpqY-SugA-SugB-Sug trehalose transporter	0	5	1	0
Mce2	0	6	1	0
Mce3	0	7	1	0
mmpL	0	14	1	0
mmpS	0	5	1	0
Mycobactin Biogenesis	0	10	1	0
Phospholipase C	0	4	1	0
Stringent Response - Induced	1	58	1	1.72414
Succinate dehydrogenase I and II	0	7	1	0
Transcription Factors	9	187	1	4.81283
Triacylglycerol Synthases	0	14	1	0
UgpABCE glycerophosphocholine transporter	0	4	1	0
Universal stress proteins	0	9	1	0
WhiB-Like transcription factors	0	7	1	0
Amino acids and amines	0	17	1	0
Fatty acids	2	110	1	1.81818
Degradation	5	151	1	3.31126
Pyruvate dehydrogenase	0	5	1	0
Thioredoxin glutaredoxin and mycothiol	0	8	1	0
Pantothenate	0	4	1	0
Pyridine nucleotide	0	4	1	0
Riboflavin	0	8	1	0
Two component systems	0	29	1	0
Serine-Threonine protein kinases and phosphoprotein phosphatases	0	14	1	0
Broad regulatory functions	9	178	1	5.05618
Aromatic hydrocarbons	0	8	1	0
Conserved membrane proteins	0	17	1	0
IS elements Repeated sequences and Phage	2	60	1	3.33333
PE PGRS subfamily	0	17	1	0
Antibiotic production and resistance	0	12	1	0
Cytochrome P450 enzymes	0	19	1	0
Cyclases	0	5	1	0

### Sheet: Pa Cluster 5
Functional Class	Significant Genes	Set Size	Adj. P-Value	percent
DosR	13	48	0.003	27.0833
Fatty acids	20	110	0.0058	18.1818
KstR1 regulon	14	70	0.017	20
Cholesterol side chain degradation	8	33	0.066	24.2424
Degradation	21	151	0.066	13.9073
Drug targets	8	36	0.084	22.2222
Cholesterol A and B ring degradation	4	10	0.086	40
ESX2	4	12	0.16	33.3333
Antitoxins	11	70	0.17	15.7143
KstR2 regulon	4	14	0.23	28.5714
Stringent Response - Induced	9	58	0.29	15.5172
Beta Oxidation	4	18	0.43	22.2222
ESX1	4	18	0.43	22.2222
DAT and PAT	2	5	0.5	40
Polyketide and non-ribosomal peptide synthesis	6	39	0.58	15.3846
Energy Metabolism	26	266	0.58	9.77444
RNA	2	6	0.59	33.3333
Synthesis of fatty and mycolic acids	4	23	0.64	17.3913
Toxin-Antitoxin	15	143	0.64	10.4895
Cutinase-Like Proteins (CULP)	2	7	0.64	28.5714
Mycolic acid condensation and transfer	2	7	0.64	28.5714
Miscellaneous oxidoreductases and oxygenases	16	156	0.64	10.2564
Fatty Acid Synthases II	2	8	0.71	25
Aromatic hydrocarbons	2	8	0.71	25
Lipid Biosynthesis	7	58	0.74	12.069
Two component systems	4	29	0.91	13.7931
Salvage of nucleosides and nucleotides	2	10	0.92	20
Glycolysis	2	11	1	18.1818
Broad regulatory functions	16	178	1	8.98876
Branched amino acid family	2	12	1	16.6667
Electron transport	2	13	1	15.3846
Transcription Factors	16	187	1	8.55615
Triacylglycerol Synthases	2	14	1	14.2857
Pantothenate	1	4	1	25
Thiamine	1	4	1	25
Modification of fatty and mycolic acids	2	14	1	14.2857
Cholesterol C and D ring degradation	1	5	1	20
mmpS	1	5	1	20
Conserved membrane proteins	2	17	1	11.7647
PE PGRS subfamily	2	17	1	11.7647
Nitrate import and reductase	1	6	1	16.6667
Iron utilisation	1	6	1	16.6667
Molybdopterin	2	18	1	11.1111
Repressors activators	11	135	1	8.14815
Enduring Hypoxic Response	12	149	1	8.05369
Efflux proteins	2	19	1	10.5263
Aspartate family	2	21	1	9.52381
Surface polysaccharides lipopolysaccharides proteins and antigens	3	35	1	8.57143
ESX3	1	9	1	11.1111
Universal stress proteins	1	9	1	11.1111
Trehalose	1	10	1	10
Pentose phosphate pathway	1	10	1	10
Serine family	1	10	1	10
Degradation of macromolecules	6	81	1	7.40741
Efflux Pumps and Transports	2	25	1	8
Amino acid biosynthesis	6	82	1	7.31707
Cell wall synthesis	3	40	1	7.5
Adaptations and atypical conditions	1	11	1	9.09091
Mycolic acid modification	1	12	1	8.33333
Antibiotic production and resistance	1	12	1	8.33333
anaerobic	1	13	1	7.69231
Sulphur metabolism	1	13	1	7.69231
mmpL	1	14	1	7.14286
Serine-Threonine protein kinases and phosphoprotein phosphatases	1	14	1	7.14286
Chaperones Heat shock	1	14	1	7.14286
Protein and peptide secretion	1	14	1	7.14286
Glutamate family	1	16	1	6.25
Zur regulon	1	17	1	5.88235
Amino acids and amines	1	17	1	5.88235
TCA cycle	1	19	1	5.26316
Cytochrome P450 enzymes	1	19	1	5.26316
Esterases (Lip family)	1	20	1	5
PDIM	1	20	1	5
Toxins	4	73	1	5.47945
Central intermediary metabolism	2	40	1	5
Acyltransferases Mycoloyltransferases and phospholipid synthesis	1	21	1	4.7619
Detoxification	1	21	1	4.7619
Esterases and lipases	1	24	1	4.16667
DNA replication and repair	1	25	1	4
Lipoproteins(lppA-lpr0)	3	63	1	4.7619
Murein sacculus and peptidoglycan	1	27	1	3.7037
PE and PPE families	5	103	1	4.85437
Primary ribosomal proteins	2	50	1	4
aerobic	1	28	1	3.57143
Purines pyrimidines nucleosides and nucleotides	2	52	1	3.84615
Biosynthesis of cofactors prosthetic groups and carriers	5	110	1	4.54545
Cell envelope	19	339	1	5.60472
Peptidoglycan (PG)	1	32	1	3.125
Ribosomal protein synthesis and modification	2	54	1	3.7037
Proteins peptides and glycopeptides	1	32	1	3.125
Other membrane proteins	10	197	1	5.07614
Anions	1	33	1	3.0303
PE subfamily	1	32	1	3.125
PPE family	2	54	1	3.7037
DNA replication repair recombination and restriction modification	2	62	1	3.22581
Oxidative Stress	1	48	1	2.08333
binding proteins	4	116	1	3.44828
Stringent Response - Repressed	1	66	1	1.51515
Miscellaneous transferases	1	58	1	1.72414
ABC transporters - Type I peptide and amino acids	0	6	1	0
ABC transporters - Type I Sugar Import	0	12	1	0
ABC transporters Type I anion	0	7	1	0
ABC transporters Type I phosphate	0	8	1	0
ABC transporters Type II metal	0	5	1	0
Alternative ribosomal proteins	0	4	1	0
Arabinogalactan (AG)	0	18	1	0
Cytochrome oxidase bccaa3	0	6	1	0
Esterases (non-Lip family)	0	13	1	0
ESX4	0	7	1	0
ESX5	0	11	1	0
Fumarate reducatase	0	4	1	0
LAM	0	14	1	0
LpqY-SugA-SugB-Sug trehalose transporter	0	5	1	0
Mce1	0	7	1	0
Mce2	0	6	1	0
Mce3	0	7	1	0
Mce4	0	7	1	0
Mycobactin Biogenesis	0	10	1	0
NADH dehydrogenase type I	0	12	1	0
Phospholipase C	0	4	1	0
Sigma Factors	0	12	1	0
Succinate dehydrogenase I and II	0	7	1	0
UgpABCE glycerophosphocholine transporter	0	4	1	0
WhiB-Like transcription factors	0	7	1	0
Carbon compounds	0	21	1	0
Pyruvate dehydrogenase	0	5	1	0
ATP-proton motive force	0	8	1	0
General	0	12	1	0
Sugar nucleotides	0	12	1	0
Aromatic amino acid family	0	11	1	0
Histidine	0	11	1	0
Purine ribonucleotide biosynthesis	0	18	1	0
Pyrimidine ribonucleotide biosynthesis	0	6	1	0
2'-deoxyribonucleotide metabolism	0	11	1	0
Miscellaneous nucleoside nucleotide reactions	0	7	1	0
Biotin	0	7	1	0
Thioredoxin glutaredoxin and mycothiol	0	8	1	0
Menaquinone PQQ ubiquinone and other terpenoids	0	14	1	0
Heme and porphyrin	0	8	1	0
Cobalamin	0	16	1	0
Folic acid	0	11	1	0
Pyridine nucleotide	0	4	1	0
Riboflavin	0	8	1	0
Aminoacyl tRNA synthases and their modification	0	25	1	0
Nucleoproteins	0	4	1	0
Protein translation and modification	0	15	1	0
RNA synthesis RNA modification and DNA transcription	0	31	1	0
Polysaccharides (cytoplasmic)	0	8	1	0
Synthesis and modification of macromolecules	4	202	1	1.9802
Polysaccharides lipopolysaccharides and phospholipids	0	8	1	0
Amino acids	0	14	1	0
Cations	0	29	1	0
Carbohydrates organic acids and alcohols	0	19	1	0
Cell division	0	19	1	0
Virulence	0	36	1	0
Phage-related functions	0	28	1	0
IS elements Repeated sequences and Phage	0	60	1	0
Miscellaneous phosphatases lyases and hydrolases	0	14	1	0
Cyclases	0	5	1	0

### Sheet: Pa Cluster 6
Functional Class	Significant Genes	Set Size	Adj. P-Value	percent
Primary ribosomal proteins	26	50	2.5e-05	52
Ribosomal protein synthesis and modification	26	54	8.8e-05	48.1481
Stringent Response - Repressed	29	66	0.00014	43.9394
KstR1 regulon	30	70	0.00014	42.8571
ESX3	8	9	0.00041	88.8889
Amino acid biosynthesis	32	82	0.00049	39.0244
KstR2 regulon	10	14	0.00067	71.4286
Succinate dehydrogenase I and II	6	7	0.0056	85.7143
PDIM	11	20	0.0064	55
Cholesterol side chain degradation	15	33	0.0077	45.4545
Protein translation and modification	9	15	0.0078	60
ATP-proton motive force	6	8	0.013	75
TCA cycle	10	19	0.013	52.6316
Cytochrome oxidase bccaa3	5	6	0.014	83.3333
Pyridine nucleotide	4	4	0.014	100
Synthesis and modification of macromolecules	55	202	0.025	27.2277
Aspartate family	10	21	0.026	47.619
Cell wall synthesis	15	40	0.041	37.5
Cholesterol A and B ring degradation	6	10	0.041	60
Glutamate family	8	16	0.041	50
Cholesterol C and D ring degradation	4	5	0.043	80
Energy Metabolism	67	266	0.05	25.188
Zur regulon	8	17	0.056	47.0588
Fatty Acid Synthases II	5	8	0.056	62.5
Aromatic amino acid family	6	11	0.059	54.5455
ESX1	8	18	0.075	44.4444
Cell division	8	19	0.1	42.1053
Mycolic acid condensation and transfer	4	7	0.16	57.1429
aerobic	10	28	0.16	35.7143
Modification of fatty and mycolic acids	6	14	0.18	42.8571
Protein and peptide secretion	6	14	0.18	42.8571
Two component systems	10	29	0.18	34.4828
Lipid Biosynthesis	17	58	0.19	29.3103
Beta Oxidation	7	18	0.19	38.8889
Purine ribonucleotide biosynthesis	7	18	0.19	38.8889
Glycolysis	5	11	0.19	45.4545
Polysaccharides lipopolysaccharides and phospholipids	4	8	0.21	50
DAT and PAT	3	5	0.22	60
Stringent Response - Induced	16	58	0.3	27.5862
Conserved membrane proteins	6	17	0.35	35.2941
DosR	13	48	0.43	27.0833
mmpL	5	14	0.43	35.7143
Surface polysaccharides lipopolysaccharides proteins and antigens	10	35	0.43	28.5714
WhiB-Like transcription factors	3	7	0.47	42.8571
Synthesis of fatty and mycolic acids	7	23	0.47	30.4348
ESX5	4	11	0.47	36.3636
Peptidoglycan (PG)	9	32	0.47	28.125
Folic acid	4	11	0.47	36.3636
Nucleoproteins	2	4	0.54	50
Mycolic acid modification	4	12	0.56	33.3333
General	4	12	0.56	33.3333
Riboflavin	3	8	0.56	37.5
DNA replication and repair	7	25	0.56	28
Central intermediary metabolism	10	40	0.64	25
Esterases (non-Lip family)	4	13	0.64	30.7692
Electron transport	4	13	0.64	30.7692
Universal stress proteins	3	9	0.67	33.3333
Arabinogalactan (AG)	5	18	0.67	27.7778
Pyruvate dehydrogenase	2	5	0.67	40
Murein sacculus and peptidoglycan	7	27	0.67	25.9259
Proteins peptides and glycopeptides	8	32	0.67	25
Triacylglycerol Synthases	4	14	0.69	28.5714
Miscellaneous phosphatases lyases and hydrolases	4	14	0.69	28.5714
Serine family	3	10	0.74	30
Fatty acids	23	110	0.86	20.9091
Degradation of macromolecules	17	81	0.91	20.9877
Mce4	2	7	0.93	28.5714
Miscellaneous nucleoside nucleotide reactions	2	7	0.93	28.5714
Sigma Factors	3	12	0.93	25
Sugar nucleotides	3	12	0.93	25
Anions	7	33	0.97	21.2121
Cell envelope	66	339	0.97	19.469
ABC transporters Type I phosphate	2	8	0.97	25
Sulphur metabolism	3	13	0.97	23.0769
Heme and porphyrin	2	8	0.97	25
Polysaccharides (cytoplasmic)	2	8	0.97	25
Aromatic hydrocarbons	2	8	0.97	25
Menaquinone PQQ ubiquinone and other terpenoids	3	14	1	21.4286
Amino acids	3	14	1	21.4286
Degradation	29	151	1	19.2053
Efflux Pumps and Transports	5	25	1	20
RNA synthesis RNA modification and DNA transcription	6	31	1	19.3548
Acyltransferases Mycoloyltransferases and phospholipid synthesis	4	21	1	19.0476
Detoxification	4	21	1	19.0476
Trehalose	2	10	1	20
Pentose phosphate pathway	2	10	1	20
Biosynthesis of cofactors prosthetic groups and carriers	20	110	1	18.1818
Polyketide and non-ribosomal peptide synthesis	7	39	1	17.9487
mmpS	1	5	1	20
Histidine	2	11	1	18.1818
Adaptations and atypical conditions	2	11	1	18.1818
Purines pyrimidines nucleosides and nucleotides	9	52	1	17.3077
ESX2	2	12	1	16.6667
NADH dehydrogenase type I	2	12	1	16.6667
Branched amino acid family	2	12	1	16.6667
Drug targets	6	36	1	16.6667
Nitrate import and reductase	1	6	1	16.6667
Iron utilisation	1	6	1	16.6667
RNA	1	6	1	16.6667
Broad regulatory functions	31	178	1	17.4157
ABC transporters Type I anion	1	7	1	14.2857
Cutinase-Like Proteins (CULP)	1	7	1	14.2857
Biotin	1	7	1	14.2857
Serine-Threonine protein kinases and phosphoprotein phosphatases	2	14	1	14.2857
Transcription Factors	32	187	1	17.1123
Lipoproteins(lppA-lpr0)	10	63	1	15.873
Carbon compounds	3	21	1	14.2857
Phage-related functions	4	28	1	14.2857
Miscellaneous oxidoreductases and oxygenases	26	156	1	16.6667
Other membrane proteins	33	197	1	16.7513
Virulence	5	36	1	13.8889
Aminoacyl tRNA synthases and their modification	3	25	1	12
Molybdopterin	2	18	1	11.1111
Cytochrome P450 enzymes	2	19	1	10.5263
Esterases (Lip family)	2	20	1	10
Antibiotic production and resistance	1	12	1	8.33333
Antitoxins	9	70	1	12.8571
Enduring Hypoxic Response	22	149	1	14.7651
anaerobic	1	13	1	7.69231
Cations	3	29	1	10.3448
LAM	1	14	1	7.14286
Repressors activators	19	135	1	14.0741
Chaperones Heat shock	1	14	1	7.14286
Toxins	9	73	1	12.3288
Esterases and lipases	2	24	1	8.33333
PPE family	6	54	1	11.1111
Amino acids and amines	1	17	1	5.88235
DNA replication repair recombination and restriction modification	7	62	1	11.2903
PE PGRS subfamily	1	17	1	5.88235
Efflux proteins	1	19	1	5.26316
IS elements Repeated sequences and Phage	6	60	1	10
Miscellaneous transferases	6	58	1	10.3448
Oxidative Stress	4	48	1	8.33333
Toxin-Antitoxin	18	143	1	12.5874
binding proteins	14	116	1	12.069
PE subfamily	2	32	1	6.25
ABC transporters - Type I peptide and amino acids	0	6	1	0
ABC transporters - Type I Sugar Import	0	12	1	0
ABC transporters Type II metal	0	5	1	0
Alternative ribosomal proteins	0	4	1	0
ESX4	0	7	1	0
Fumarate reducatase	0	4	1	0
LpqY-SugA-SugB-Sug trehalose transporter	0	5	1	0
Mce1	0	7	1	0
Mce2	0	6	1	0
Mce3	0	7	1	0
Mycobactin Biogenesis	0	10	1	0
Phospholipase C	0	4	1	0
UgpABCE glycerophosphocholine transporter	0	4	1	0
Pyrimidine ribonucleotide biosynthesis	0	6	1	0
2'-deoxyribonucleotide metabolism	0	11	1	0
Salvage of nucleosides and nucleotides	0	10	1	0
Thioredoxin glutaredoxin and mycothiol	0	8	1	0
Cobalamin	0	16	1	0
Pantothenate	0	4	1	0
Thiamine	0	4	1	0
Carbohydrates organic acids and alcohols	0	19	1	0
PE and PPE families	9	103	1	8.73786
Cyclases	0	5	1	0
