## Supplemental File 3 for "Deconvoluting drug interactions based on *M. tuberculosis* physiologic processes: Transcriptional disaggregation of the BPaL regimen *in vivo*"

### Sheet: L Cluster 1
Functional Class	Significant Genes	Set Size	Adj. P-Value	percent
Toxins	14	73	0.0067	19.1781
Toxin-Antitoxin	17	143	0.2	11.8881
Amino acids and amines	4	17	0.7	23.5294
2'-deoxyribonucleotide metabolism	3	11	0.84	27.2727
Pyruvate dehydrogenase	2	5	0.86	40
Enduring Hypoxic Response	14	149	0.86	9.39597
Chaperones Heat shock	3	14	0.86	21.4286
Stringent Response - Induced	7	58	0.86	12.069
Heme and porphyrin	2	8	1	25
Efflux proteins	3	19	1	15.7895
Cholesterol side chain degradation	4	33	1	12.1212
Repressors activators	11	135	1	8.14815
Mycolic acid modification	2	12	1	16.6667
Sigma Factors	2	12	1	16.6667
Efflux Pumps and Transports	3	25	1	12
Transcription Factors	14	187	1	7.48663
Electron transport	2	13	1	15.3846
Sulphur metabolism	2	13	1	15.3846
Purines pyrimidines nucleosides and nucleotides	5	52	1	9.61538
Thiamine	1	4	1	25
Broad regulatory functions	13	178	1	7.30337
Protein translation and modification	2	15	1	13.3333
DAT and PAT	1	5	1	20
RNA synthesis RNA modification and DNA transcription	3	31	1	9.67742
ESX1	2	18	1	11.1111
Oxidative Stress	4	48	1	8.33333
Anions	3	33	1	9.09091
Cytochrome P450 enzymes	2	19	1	10.5263
Pyrimidine ribonucleotide biosynthesis	1	6	1	16.6667
RNA	1	6	1	16.6667
Mce3	1	7	1	14.2857
KstR1 regulon	5	70	1	7.14286
ABC transporters Type I phosphate	1	8	1	12.5
Aromatic hydrocarbons	1	8	1	12.5
Central intermediary metabolism	3	40	1	7.5
Pentose phosphate pathway	1	10	1	10
Serine family	1	10	1	10
Salvage of nucleosides and nucleotides	1	10	1	10
Other membrane proteins	12	197	1	6.09137
Glycolysis	1	11	1	9.09091
Degradation	9	151	1	5.96026
binding proteins	7	116	1	6.03448
Branched amino acid family	1	12	1	8.33333
Two component systems	2	29	1	6.89655
DosR	3	48	1	6.25
Esterases (non-Lip family)	1	13	1	7.69231
anaerobic	1	13	1	7.69231
Triacylglycerol Synthases	1	14	1	7.14286
Menaquinone PQQ ubiquinone and other terpenoids	1	14	1	7.14286
Modification of fatty and mycolic acids	1	14	1	7.14286
Arabinogalactan (AG)	1	18	1	5.55556
Beta Oxidation	1	18	1	5.55556
Miscellaneous transferases	3	58	1	5.17241
Energy Metabolism	14	266	1	5.26316
Cell division	1	19	1	5.26316
IS elements Repeated sequences and Phage	3	60	1	5
Degradation of macromolecules	4	81	1	4.93827
Esterases (Lip family)	1	20	1	5
DNA replication repair recombination and restriction modification	3	62	1	4.83871
Lipoproteins(lppA-lpr0)	3	63	1	4.7619
Detoxification	1	21	1	4.7619
Synthesis and modification of macromolecules	10	202	1	4.9505
Cell envelope	17	339	1	5.01475
Esterases and lipases	1	24	1	4.16667
Fatty acids	5	110	1	4.54545
Antitoxins	3	70	1	4.28571
Aminoacyl tRNA synthases and their modification	1	25	1	4
Miscellaneous oxidoreductases and oxygenases	7	156	1	4.48718
Murein sacculus and peptidoglycan	1	27	1	3.7037
Phage-related functions	1	28	1	3.57143
Cations	1	29	1	3.44828
PPE family	2	54	1	3.7037
Peptidoglycan (PG)	1	32	1	3.125
Proteins peptides and glycopeptides	1	32	1	3.125
PE subfamily	1	32	1	3.125
Surface polysaccharides lipopolysaccharides proteins and antigens	1	35	1	2.85714
Drug targets	1	36	1	2.77778
Biosynthesis of cofactors prosthetic groups and carriers	4	110	1	3.63636
Virulence	1	36	1	2.77778
Cell wall synthesis	1	40	1	2.5
Polyketide and non-ribosomal peptide synthesis	1	39	1	2.5641
PE and PPE families	3	103	1	2.91262
Primary ribosomal proteins	1	50	1	2
Amino acid biosynthesis	2	82	1	2.43902
Ribosomal protein synthesis and modification	1	54	1	1.85185
Lipid Biosynthesis	1	58	1	1.72414
Stringent Response - Repressed	1	66	1	1.51515
ABC transporters - Type I peptide and amino acids	0	6	1	0
ABC transporters - Type I Sugar Import	0	12	1	0
ABC transporters Type I anion	0	7	1	0
ABC transporters Type II metal	0	5	1	0
Alternative ribosomal proteins	0	4	1	0
Cholesterol A and B ring degradation	0	10	1	0
Cholesterol C and D ring degradation	0	5	1	0
Cutinase-Like Proteins (CULP)	0	7	1	0
Cytochrome oxidase bccaa3	0	6	1	0
DNA replication and repair	0	25	1	0
ESX2	0	12	1	0
ESX3	0	9	1	0
ESX4	0	7	1	0
ESX5	0	11	1	0
Fatty Acid Synthases II	0	8	1	0
Fumarate reducatase	0	4	1	0
KstR2 regulon	0	14	1	0
LAM	0	14	1	0
LpqY-SugA-SugB-Sug trehalose transporter	0	5	1	0
Mce1	0	7	1	0
Mce2	0	6	1	0
Mce4	0	7	1	0
mmpL	0	14	1	0
mmpS	0	5	1	0
Mycobactin Biogenesis	0	10	1	0
Mycolic acid condensation and transfer	0	7	1	0
NADH dehydrogenase type I	0	12	1	0
Nitrate import and reductase	0	6	1	0
PDIM	0	20	1	0
Phospholipase C	0	4	1	0
Succinate dehydrogenase I and II	0	7	1	0
Trehalose	0	10	1	0
UgpABCE glycerophosphocholine transporter	0	4	1	0
Universal stress proteins	0	9	1	0
WhiB-Like transcription factors	0	7	1	0
Zur regulon	0	17	1	0
Carbon compounds	0	21	1	0
TCA cycle	0	19	1	0
aerobic	0	28	1	0
ATP-proton motive force	0	8	1	0
General	0	12	1	0
Sugar nucleotides	0	12	1	0
Glutamate family	0	16	1	0
Aspartate family	0	21	1	0
Aromatic amino acid family	0	11	1	0
Histidine	0	11	1	0
Purine ribonucleotide biosynthesis	0	18	1	0
Miscellaneous nucleoside nucleotide reactions	0	7	1	0
Biotin	0	7	1	0
Thioredoxin glutaredoxin and mycothiol	0	8	1	0
Cobalamin	0	16	1	0
Iron utilisation	0	6	1	0
Folic acid	0	11	1	0
Molybdopterin	0	18	1	0
Pantothenate	0	4	1	0
Pyridine nucleotide	0	4	1	0
Riboflavin	0	8	1	0
Synthesis of fatty and mycolic acids	0	23	1	0
Acyltransferases Mycoloyltransferases and phospholipid synthesis	0	21	1	0
Serine-Threonine protein kinases and phosphoprotein phosphatases	0	14	1	0
Nucleoproteins	0	4	1	0
Polysaccharides (cytoplasmic)	0	8	1	0
Polysaccharides lipopolysaccharides and phospholipids	0	8	1	0
Conserved membrane proteins	0	17	1	0
Amino acids	0	14	1	0
Carbohydrates organic acids and alcohols	0	19	1	0
Protein and peptide secretion	0	14	1	0
Adaptations and atypical conditions	0	11	1	0
PE PGRS subfamily	0	17	1	0
Antibiotic production and resistance	0	12	1	0
Miscellaneous phosphatases lyases and hydrolases	0	14	1	0
Cyclases	0	5	1	0

### Sheet: L Cluster 2
Functional Class	Significant Genes	Set Size	Adj. P-Value	percent
DosR	9	48	0.068	18.75
Miscellaneous oxidoreductases and oxygenases	16	156	0.28	10.2564
PE subfamily	5	32	0.97	15.625
PE and PPE families	10	103	1	9.70874
Cutinase-Like Proteins (CULP)	2	7	1	28.5714
Cations	4	29	1	13.7931
Universal stress proteins	2	9	1	22.2222
Surface polysaccharides lipopolysaccharides proteins and antigens	4	35	1	11.4286
Energy Metabolism	18	266	1	6.76692
Enduring Hypoxic Response	11	149	1	7.38255
ESX2	2	12	1	16.6667
Antibiotic production and resistance	2	12	1	16.6667
PPE family	5	54	1	9.25926
Stringent Response - Induced	5	58	1	8.62069
Fumarate reducatase	1	4	1	25
Cobalamin	2	16	1	12.5
Pantothenate	1	4	1	25
Amino acids and amines	2	17	1	11.7647
Oxidative Stress	4	48	1	8.33333
Miscellaneous nucleoside nucleotide reactions	1	7	1	14.2857
Synthesis of fatty and mycolic acids	2	23	1	8.69565
Degradation	9	151	1	5.96026
Lipid Biosynthesis	4	58	1	6.89655
Thioredoxin glutaredoxin and mycothiol	1	8	1	12.5
Polysaccharides (cytoplasmic)	1	8	1	12.5
DNA replication repair recombination and restriction modification	4	62	1	6.45161
Mycobactin Biogenesis	1	10	1	10
Salvage of nucleosides and nucleotides	1	10	1	10
Histidine	1	11	1	9.09091
KstR1 regulon	4	70	1	5.71429
Mycolic acid modification	1	12	1	8.33333
Sugar nucleotides	1	12	1	8.33333
Branched amino acid family	1	12	1	8.33333
Fatty acids	6	110	1	5.45455
Esterases (non-Lip family)	1	13	1	7.69231
anaerobic	1	13	1	7.69231
Sulphur metabolism	1	13	1	7.69231
Cholesterol side chain degradation	2	33	1	6.06061
Anions	2	33	1	6.06061
Repressors activators	7	135	1	5.18519
Triacylglycerol Synthases	1	14	1	7.14286
Modification of fatty and mycolic acids	1	14	1	7.14286
binding proteins	6	116	1	5.17241
Chaperones Heat shock	1	14	1	7.14286
Protein and peptide secretion	1	14	1	7.14286
Miscellaneous transferases	3	58	1	5.17241
Central intermediary metabolism	2	40	1	5
TCA cycle	1	19	1	5.26316
Cytochrome P450 enzymes	1	19	1	5.26316
Esterases (Lip family)	1	20	1	5
Biosynthesis of cofactors prosthetic groups and carriers	5	110	1	4.54545
Carbon compounds	1	21	1	4.7619
Acyltransferases Mycoloyltransferases and phospholipid synthesis	1	21	1	4.7619
Broad regulatory functions	8	178	1	4.49438
Detoxification	1	21	1	4.7619
Antitoxins	3	70	1	4.28571
DNA replication and repair	1	25	1	4
Purines pyrimidines nucleosides and nucleotides	2	52	1	3.84615
Phage-related functions	1	28	1	3.57143
Two component systems	1	29	1	3.44828
IS elements Repeated sequences and Phage	2	60	1	3.33333
Drug targets	1	36	1	2.77778
Polyketide and non-ribosomal peptide synthesis	1	39	1	2.5641
Other membrane proteins	7	197	1	3.5533
Transcription Factors	6	187	1	3.20856
Primary ribosomal proteins	1	50	1	2
Amino acid biosynthesis	2	82	1	2.43902
Toxin-Antitoxin	4	143	1	2.7972
Ribosomal protein synthesis and modification	1	54	1	1.85185
Synthesis and modification of macromolecules	6	202	1	2.9703
Cell envelope	11	339	1	3.24484
Toxins	1	73	1	1.36986
ABC transporters - Type I peptide and amino acids	0	6	1	0
ABC transporters - Type I Sugar Import	0	12	1	0
ABC transporters Type I anion	0	7	1	0
ABC transporters Type I phosphate	0	8	1	0
ABC transporters Type II metal	0	5	1	0
Alternative ribosomal proteins	0	4	1	0
Arabinogalactan (AG)	0	18	1	0
Beta Oxidation	0	18	1	0
Cell wall synthesis	0	40	1	0
Cholesterol A and B ring degradation	0	10	1	0
Cholesterol C and D ring degradation	0	5	1	0
Cytochrome oxidase bccaa3	0	6	1	0
DAT and PAT	0	5	1	0
Efflux Pumps and Transports	0	25	1	0
ESX1	0	18	1	0
ESX3	0	9	1	0
ESX4	0	7	1	0
ESX5	0	11	1	0
Fatty Acid Synthases II	0	8	1	0
KstR2 regulon	0	14	1	0
LAM	0	14	1	0
LpqY-SugA-SugB-Sug trehalose transporter	0	5	1	0
Mce1	0	7	1	0
Mce2	0	6	1	0
Mce3	0	7	1	0
Mce4	0	7	1	0
mmpL	0	14	1	0
mmpS	0	5	1	0
Mycolic acid condensation and transfer	0	7	1	0
NADH dehydrogenase type I	0	12	1	0
Nitrate import and reductase	0	6	1	0
PDIM	0	20	1	0
Peptidoglycan (PG)	0	32	1	0
Phospholipase C	0	4	1	0
Sigma Factors	0	12	1	0
Stringent Response - Repressed	0	66	1	0
Succinate dehydrogenase I and II	0	7	1	0
Trehalose	0	10	1	0
UgpABCE glycerophosphocholine transporter	0	4	1	0
WhiB-Like transcription factors	0	7	1	0
Zur regulon	0	17	1	0
Glycolysis	0	11	1	0
Pyruvate dehydrogenase	0	5	1	0
Pentose phosphate pathway	0	10	1	0
aerobic	0	28	1	0
Electron transport	0	13	1	0
ATP-proton motive force	0	8	1	0
General	0	12	1	0
Glutamate family	0	16	1	0
Aspartate family	0	21	1	0
Serine family	0	10	1	0
Aromatic amino acid family	0	11	1	0
Purine ribonucleotide biosynthesis	0	18	1	0
Pyrimidine ribonucleotide biosynthesis	0	6	1	0
2'-deoxyribonucleotide metabolism	0	11	1	0
Biotin	0	7	1	0
Menaquinone PQQ ubiquinone and other terpenoids	0	14	1	0
Heme and porphyrin	0	8	1	0
Iron utilisation	0	6	1	0
Folic acid	0	11	1	0
Molybdopterin	0	18	1	0
Pyridine nucleotide	0	4	1	0
Thiamine	0	4	1	0
Riboflavin	0	8	1	0
Serine-Threonine protein kinases and phosphoprotein phosphatases	0	14	1	0
Aminoacyl tRNA synthases and their modification	0	25	1	0
Nucleoproteins	0	4	1	0
Protein translation and modification	0	15	1	0
RNA synthesis RNA modification and DNA transcription	0	31	1	0
RNA	0	6	1	0
Proteins peptides and glycopeptides	0	32	1	0
Polysaccharides lipopolysaccharides and phospholipids	0	8	1	0
Esterases and lipases	0	24	1	0
Aromatic hydrocarbons	0	8	1	0
Degradation of macromolecules	0	81	1	0
Lipoproteins(lppA-lpr0)	0	63	1	0
Murein sacculus and peptidoglycan	0	27	1	0
Conserved membrane proteins	0	17	1	0
Amino acids	0	14	1	0
Carbohydrates organic acids and alcohols	0	19	1	0
Efflux proteins	0	19	1	0
Cell division	0	19	1	0
Adaptations and atypical conditions	0	11	1	0
Virulence	0	36	1	0
PE PGRS subfamily	0	17	1	0
Miscellaneous phosphatases lyases and hydrolases	0	14	1	0
Cyclases	0	5	1	0

### Sheet: L Cluster 3
Functional Class	Significant Genes	Set Size	Adj. P-Value	percent
DosR	27	48	2.1e-09	56.25
Oxidative Stress	26	48	7e-09	54.1667
Enduring Hypoxic Response	52	149	7e-09	34.8993
Mycobactin Biogenesis	8	10	0.00025	80
Universal stress proteins	5	9	0.15	55.5556
ABC transporters Type I anion	4	7	0.28	57.1429
PE and PPE families	23	103	0.41	22.3301
Antibiotic production and resistance	5	12	0.41	41.6667
ABC transporters Type II metal	3	5	0.42	60
PE subfamily	9	32	0.52	28.125
Anions	9	33	0.57	27.2727
Transcription Factors	35	187	0.64	18.7166
ESX5	4	11	0.64	36.3636
ESX4	3	7	0.64	42.8571
Stringent Response - Induced	13	58	0.64	22.4138
WhiB-Like transcription factors	3	7	0.64	42.8571
Repressors activators	26	135	0.64	19.2593
Broad regulatory functions	33	178	0.64	18.5393
Miscellaneous oxidoreductases and oxygenases	29	156	0.67	18.5897
Amino acids and amines	5	17	0.67	29.4118
Thioredoxin glutaredoxin and mycothiol	3	8	0.67	37.5
Fumarate reducatase	2	4	0.67	50
UgpABCE glycerophosphocholine transporter	2	4	0.67	50
Polyketide and non-ribosomal peptide synthesis	9	39	0.67	23.0769
anaerobic	4	13	0.67	30.7692
Two component systems	7	29	0.7	24.1379
Cytochrome P450 enzymes	5	19	0.75	26.3158
PPE family	11	54	0.84	20.3704
Nitrate import and reductase	2	6	1	33.3333
Sigma Factors	3	12	1	25
Electron transport	3	13	1	23.0769
Proteins peptides and glycopeptides	6	32	1	18.75
ABC transporters Type I phosphate	2	8	1	25
Triacylglycerol Synthases	3	14	1	21.4286
Riboflavin	2	8	1	25
Aromatic hydrocarbons	2	8	1	25
Chaperones Heat shock	3	14	1	21.4286
Degradation	24	151	1	15.894
Carbon compounds	4	21	1	19.0476
IS elements Repeated sequences and Phage	10	60	1	16.6667
Degradation of macromolecules	13	81	1	16.0494
PE PGRS subfamily	3	17	1	17.6471
Pantothenate	1	4	1	25
Pyridine nucleotide	1	4	1	25
Esterases and lipases	4	24	1	16.6667
Histidine	2	11	1	18.1818
Molybdopterin	3	18	1	16.6667
binding proteins	17	116	1	14.6552
Carbohydrates organic acids and alcohols	3	19	1	15.7895
ABC transporters - Type I Sugar Import	2	12	1	16.6667
Sugar nucleotides	2	12	1	16.6667
Branched amino acid family	2	12	1	16.6667
Cyclases	1	5	1	20
Energy Metabolism	38	266	1	14.2857
Esterases (Lip family)	3	20	1	15
Aspartate family	3	21	1	14.2857
Mce2	1	6	1	16.6667
Cations	4	29	1	13.7931
Miscellaneous transferases	8	58	1	13.7931
Cutinase-Like Proteins (CULP)	1	7	1	14.2857
Miscellaneous nucleoside nucleotide reactions	1	7	1	14.2857
Biotin	1	7	1	14.2857
RNA synthesis RNA modification and DNA transcription	4	31	1	12.9032
Antitoxins	9	70	1	12.8571
Polysaccharides lipopolysaccharides and phospholipids	1	8	1	12.5
Lipoproteins(lppA-lpr0)	8	63	1	12.6984
Fatty acids	14	110	1	12.7273
Toxins	9	73	1	12.3288
Beta Oxidation	2	18	1	11.1111
ESX1	2	18	1	11.1111
Murein sacculus and peptidoglycan	3	27	1	11.1111
Toxin-Antitoxin	18	143	1	12.5874
Pentose phosphate pathway	1	10	1	10
Phage-related functions	3	28	1	10.7143
Other membrane proteins	25	197	1	12.6904
Glycolysis	1	11	1	9.09091
Aromatic amino acid family	1	11	1	9.09091
2'-deoxyribonucleotide metabolism	1	11	1	9.09091
Adaptations and atypical conditions	1	11	1	9.09091
Acyltransferases Mycoloyltransferases and phospholipid synthesis	2	21	1	9.52381
Detoxification	2	21	1	9.52381
Peptidoglycan (PG)	3	32	1	9.375
Amino acid biosynthesis	9	82	1	10.9756
Esterases (non-Lip family)	1	13	1	7.69231
Synthesis of fatty and mycolic acids	2	23	1	8.69565
LAM	1	14	1	7.14286
Biosynthesis of cofactors prosthetic groups and carriers	12	110	1	10.9091
Modification of fatty and mycolic acids	1	14	1	7.14286
Miscellaneous phosphatases lyases and hydrolases	1	14	1	7.14286
DNA replication and repair	2	25	1	8
Aminoacyl tRNA synthases and their modification	2	25	1	8
Surface polysaccharides lipopolysaccharides proteins and antigens	3	35	1	8.57143
Drug targets	3	36	1	8.33333
Glutamate family	1	16	1	6.25
Cobalamin	1	16	1	6.25
Zur regulon	1	17	1	5.88235
Purine ribonucleotide biosynthesis	1	18	1	5.55556
Lipid Biosynthesis	5	58	1	8.62069
Efflux proteins	1	19	1	5.26316
Cholesterol side chain degradation	2	33	1	6.06061
DNA replication repair recombination and restriction modification	5	62	1	8.06452
Cell envelope	39	339	1	11.5044
Stringent Response - Repressed	5	66	1	7.57576
Virulence	2	36	1	5.55556
Efflux Pumps and Transports	1	25	1	4
Central intermediary metabolism	2	40	1	5
Purines pyrimidines nucleosides and nucleotides	3	52	1	5.76923
ABC transporters - Type I peptide and amino acids	0	6	1	0
Alternative ribosomal proteins	0	4	1	0
Arabinogalactan (AG)	0	18	1	0
Cell wall synthesis	0	40	1	0
Cholesterol A and B ring degradation	0	10	1	0
Cholesterol C and D ring degradation	0	5	1	0
Cytochrome oxidase bccaa3	0	6	1	0
DAT and PAT	0	5	1	0
ESX2	0	12	1	0
ESX3	0	9	1	0
Fatty Acid Synthases II	0	8	1	0
KstR1 regulon	3	70	1	4.28571
KstR2 regulon	0	14	1	0
LpqY-SugA-SugB-Sug trehalose transporter	0	5	1	0
Mce1	0	7	1	0
Mce3	0	7	1	0
Mce4	0	7	1	0
mmpL	0	14	1	0
mmpS	0	5	1	0
Mycolic acid condensation and transfer	0	7	1	0
Mycolic acid modification	0	12	1	0
NADH dehydrogenase type I	0	12	1	0
PDIM	0	20	1	0
Phospholipase C	0	4	1	0
Primary ribosomal proteins	2	50	1	4
Succinate dehydrogenase I and II	0	7	1	0
Trehalose	0	10	1	0
Pyruvate dehydrogenase	0	5	1	0
TCA cycle	0	19	1	0
aerobic	0	28	1	0
ATP-proton motive force	0	8	1	0
General	0	12	1	0
Sulphur metabolism	0	13	1	0
Serine family	0	10	1	0
Pyrimidine ribonucleotide biosynthesis	0	6	1	0
Salvage of nucleosides and nucleotides	0	10	1	0
Menaquinone PQQ ubiquinone and other terpenoids	0	14	1	0
Heme and porphyrin	0	8	1	0
Iron utilisation	0	6	1	0
Folic acid	0	11	1	0
Thiamine	0	4	1	0
Serine-Threonine protein kinases and phosphoprotein phosphatases	0	14	1	0
Ribosomal protein synthesis and modification	2	54	1	3.7037
Nucleoproteins	0	4	1	0
Protein translation and modification	0	15	1	0
Polysaccharides (cytoplasmic)	0	8	1	0
Synthesis and modification of macromolecules	14	202	1	6.93069
RNA	0	6	1	0
Conserved membrane proteins	0	17	1	0
Amino acids	0	14	1	0
Cell division	0	19	1	0
Protein and peptide secretion	0	14	1	0

### Sheet: L Cluster 4
Functional Class	Significant Genes	Set Size	Adj. P-Value	percent
KstR2 regulon	9	14	0.00011	64.2857
Amino acid biosynthesis	19	82	0.011	23.1707
Cholesterol C and D ring degradation	4	5	0.019	80
Cholesterol side chain degradation	10	33	0.024	30.303
Arabinogalactan (AG)	6	18	0.15	33.3333
TCA cycle	6	19	0.16	31.5789
Cell wall synthesis	9	40	0.21	22.5
Aspartate family	6	21	0.21	28.5714
Glutamate family	5	16	0.23	31.25
Aromatic amino acid family	4	11	0.23	36.3636
Primary ribosomal proteins	10	50	0.23	20
General	4	12	0.26	33.3333
Mycolic acid condensation and transfer	3	7	0.26	42.8571
Fatty acids	17	110	0.27	15.4545
Ribosomal protein synthesis and modification	10	54	0.27	18.5185
Esterases (non-Lip family)	4	13	0.27	30.7692
Central intermediary metabolism	8	40	0.28	20
Stringent Response - Repressed	11	66	0.34	16.6667
Detoxification	5	21	0.34	23.8095
Energy Metabolism	33	266	0.43	12.406
Degradation	20	151	0.53	13.245
Peptidoglycan (PG)	6	32	0.53	18.75
Beta Oxidation	4	18	0.54	22.2222
Purine ribonucleotide biosynthesis	4	18	0.54	22.2222
Lipid Biosynthesis	9	58	0.57	15.5172
PDIM	4	20	0.68	20
Sulphur metabolism	3	13	0.68	23.0769
Mce4	2	7	0.68	28.5714
Biotin	2	7	0.68	28.5714
LAM	3	14	0.68	21.4286
Modification of fatty and mycolic acids	3	14	0.68	21.4286
Miscellaneous phosphatases lyases and hydrolases	3	14	0.68	21.4286
ATP-proton motive force	2	8	0.79	25
Polysaccharides lipopolysaccharides and phospholipids	2	8	0.79	25
Aminoacyl tRNA synthases and their modification	4	25	0.92	16
Surface polysaccharides lipopolysaccharides proteins and antigens	5	35	1	14.2857
Serine family	2	10	1	20
Synthesis and modification of macromolecules	22	202	1	10.8911
Glycolysis	2	11	1	18.1818
Cations	4	29	1	13.7931
Polyketide and non-ribosomal peptide synthesis	5	39	1	12.8205
ESX2	2	12	1	16.6667
Mycolic acid modification	2	12	1	16.6667
Branched amino acid family	2	12	1	16.6667
Acyltransferases Mycoloyltransferases and phospholipid synthesis	3	21	1	14.2857
Pyridine nucleotide	1	4	1	25
Nucleoproteins	1	4	1	25
Electron transport	2	13	1	15.3846
Proteins peptides and glycopeptides	4	32	1	12.5
Degradation of macromolecules	9	81	1	11.1111
Purines pyrimidines nucleosides and nucleotides	6	52	1	11.5385
Synthesis of fatty and mycolic acids	3	23	1	13.0435
Chaperones Heat shock	2	14	1	14.2857
Pyruvate dehydrogenase	1	5	1	20
PPE family	6	54	1	11.1111
Protein translation and modification	2	15	1	13.3333
Virulence	4	36	1	11.1111
Nitrate import and reductase	1	6	1	16.6667
Pyrimidine ribonucleotide biosynthesis	1	6	1	16.6667
Murein sacculus and peptidoglycan	3	27	1	11.1111
Miscellaneous transferases	6	58	1	10.3448
Succinate dehydrogenase I and II	1	7	1	14.2857
aerobic	3	28	1	10.7143
ABC transporters Type I phosphate	1	8	1	12.5
Riboflavin	1	8	1	12.5
Polysaccharides (cytoplasmic)	1	8	1	12.5
Esterases (Lip family)	2	20	1	10
ESX3	1	9	1	11.1111
Miscellaneous oxidoreductases and oxygenases	14	156	1	8.97436
Pentose phosphate pathway	1	10	1	10
Salvage of nucleosides and nucleotides	1	10	1	10
Stringent Response - Induced	5	58	1	8.62069
Adaptations and atypical conditions	1	11	1	9.09091
Drug targets	3	36	1	8.33333
Esterases and lipases	2	24	1	8.33333
Sugar nucleotides	1	12	1	8.33333
DNA replication and repair	2	25	1	8
Efflux Pumps and Transports	2	25	1	8
anaerobic	1	13	1	7.69231
Lipoproteins(lppA-lpr0)	5	63	1	7.93651
Triacylglycerol Synthases	1	14	1	7.14286
Menaquinone PQQ ubiquinone and other terpenoids	1	14	1	7.14286
Serine-Threonine protein kinases and phosphoprotein phosphatases	1	14	1	7.14286
Amino acids	1	14	1	7.14286
Protein and peptide secretion	1	14	1	7.14286
Phage-related functions	2	28	1	7.14286
Two component systems	2	29	1	6.89655
PE and PPE families	8	103	1	7.76699
Cobalamin	1	16	1	6.25
Cell envelope	28	339	1	8.25959
Zur regulon	1	17	1	5.88235
Amino acids and amines	1	17	1	5.88235
PE PGRS subfamily	1	17	1	5.88235
Molybdopterin	1	18	1	5.55556
Anions	2	33	1	6.06061
Other membrane proteins	15	197	1	7.61421
DNA replication repair recombination and restriction modification	4	62	1	6.45161
Cell division	1	19	1	5.26316
Cytochrome P450 enzymes	1	19	1	5.26316
Carbon compounds	1	21	1	4.7619
Biosynthesis of cofactors prosthetic groups and carriers	7	110	1	6.36364
KstR1 regulon	4	70	1	5.71429
binding proteins	7	116	1	6.03448
PE subfamily	1	32	1	3.125
Antitoxins	3	70	1	4.28571
IS elements Repeated sequences and Phage	2	60	1	3.33333
Enduring Hypoxic Response	7	149	1	4.69799
Transcription Factors	10	187	1	5.34759
Repressors activators	6	135	1	4.44444
Broad regulatory functions	9	178	1	5.05618
ABC transporters - Type I peptide and amino acids	0	6	1	0
ABC transporters - Type I Sugar Import	0	12	1	0
ABC transporters Type I anion	0	7	1	0
ABC transporters Type II metal	0	5	1	0
Alternative ribosomal proteins	0	4	1	0
Cholesterol A and B ring degradation	0	10	1	0
Cutinase-Like Proteins (CULP)	0	7	1	0
Cytochrome oxidase bccaa3	0	6	1	0
DAT and PAT	0	5	1	0
DosR	0	48	1	0
ESX1	0	18	1	0
ESX4	0	7	1	0
ESX5	0	11	1	0
Fatty Acid Synthases II	0	8	1	0
Fumarate reducatase	0	4	1	0
LpqY-SugA-SugB-Sug trehalose transporter	0	5	1	0
Mce1	0	7	1	0
Mce2	0	6	1	0
Mce3	0	7	1	0
mmpL	0	14	1	0
mmpS	0	5	1	0
Mycobactin Biogenesis	0	10	1	0
NADH dehydrogenase type I	0	12	1	0
Oxidative Stress	0	48	1	0
Phospholipase C	0	4	1	0
Sigma Factors	0	12	1	0
Toxin-Antitoxin	3	143	1	2.0979
Toxins	0	73	1	0
Trehalose	0	10	1	0
UgpABCE glycerophosphocholine transporter	0	4	1	0
Universal stress proteins	0	9	1	0
WhiB-Like transcription factors	0	7	1	0
Histidine	0	11	1	0
2'-deoxyribonucleotide metabolism	0	11	1	0
Miscellaneous nucleoside nucleotide reactions	0	7	1	0
Thioredoxin glutaredoxin and mycothiol	0	8	1	0
Heme and porphyrin	0	8	1	0
Iron utilisation	0	6	1	0
Folic acid	0	11	1	0
Pantothenate	0	4	1	0
Thiamine	0	4	1	0
RNA synthesis RNA modification and DNA transcription	0	31	1	0
RNA	0	6	1	0
Aromatic hydrocarbons	0	8	1	0
Conserved membrane proteins	0	17	1	0
Carbohydrates organic acids and alcohols	0	19	1	0
Efflux proteins	0	19	1	0
Antibiotic production and resistance	0	12	1	0
Cyclases	0	5	1	0

### Sheet: L Cluster 5
Functional Class	Significant Genes	Set Size	Adj. P-Value	percent
Cholesterol A and B ring degradation	6	10	0.0015	60
KstR1 regulon	14	70	0.0058	20
Toxin-Antitoxin	19	143	0.061	13.2867
Toxins	12	73	0.062	16.4384
Synthesis and modification of macromolecules	22	202	0.2	10.8911
RNA synthesis RNA modification and DNA transcription	6	31	0.28	19.3548
Adaptations and atypical conditions	3	11	0.61	27.2727
Cholesterol side chain degradation	5	33	0.92	15.1515
Modification of fatty and mycolic acids	3	14	0.92	21.4286
Primary ribosomal proteins	6	50	1	12
Serine family	2	10	1	20
Ribosomal protein synthesis and modification	6	54	1	11.1111
Antitoxins	7	70	1	10
Histidine	2	11	1	18.1818
2'-deoxyribonucleotide metabolism	2	11	1	18.1818
Lipid Biosynthesis	6	58	1	10.3448
Mycolic acid modification	2	12	1	16.6667
Sigma Factors	2	12	1	16.6667
Sulphur metabolism	2	13	1	15.3846
Protein translation and modification	2	15	1	13.3333
Amino acid biosynthesis	7	82	1	8.53659
DAT and PAT	1	5	1	20
mmpS	1	5	1	20
Conserved membrane proteins	2	17	1	11.7647
Beta Oxidation	2	18	1	11.1111
Purine ribonucleotide biosynthesis	2	18	1	11.1111
Molybdopterin	2	18	1	11.1111
ABC transporters - Type I peptide and amino acids	1	6	1	16.6667
RNA	1	6	1	16.6667
Repressors activators	10	135	1	7.40741
DNA replication repair recombination and restriction modification	5	62	1	8.06452
Cutinase-Like Proteins (CULP)	1	7	1	14.2857
PDIM	2	20	1	10
WhiB-Like transcription factors	1	7	1	14.2857
Miscellaneous oxidoreductases and oxygenases	11	156	1	7.05128
Acyltransferases Mycoloyltransferases and phospholipid synthesis	2	21	1	9.52381
Drug targets	3	36	1	8.33333
Stringent Response - Repressed	5	66	1	7.57576
ATP-proton motive force	1	8	1	12.5
Heme and porphyrin	1	8	1	12.5
Polysaccharides (cytoplasmic)	1	8	1	12.5
Purines pyrimidines nucleosides and nucleotides	4	52	1	7.69231
Central intermediary metabolism	3	40	1	7.5
DNA replication and repair	2	25	1	8
Efflux Pumps and Transports	2	25	1	8
Trehalose	1	10	1	10
Aminoacyl tRNA synthases and their modification	2	25	1	8
Stringent Response - Induced	4	58	1	6.89655
Transcription Factors	12	187	1	6.41711
Glycolysis	1	11	1	9.09091
Aromatic amino acid family	1	11	1	9.09091
Folic acid	1	11	1	9.09091
aerobic	2	28	1	7.14286
General	1	12	1	8.33333
Branched amino acid family	1	12	1	8.33333
anaerobic	1	13	1	7.69231
Enduring Hypoxic Response	9	149	1	6.04027
mmpL	1	14	1	7.14286
Menaquinone PQQ ubiquinone and other terpenoids	1	14	1	7.14286
Chaperones Heat shock	1	14	1	7.14286
Protein and peptide secretion	1	14	1	7.14286
Miscellaneous phosphatases lyases and hydrolases	1	14	1	7.14286
Energy Metabolism	16	266	1	6.01504
Anions	2	33	1	6.06061
Glutamate family	1	16	1	6.25
PPE family	3	54	1	5.55556
Zur regulon	1	17	1	5.88235
Broad regulatory functions	10	178	1	5.61798
ESX1	1	18	1	5.55556
Fatty acids	6	110	1	5.45455
Polyketide and non-ribosomal peptide synthesis	2	39	1	5.12821
Carbohydrates organic acids and alcohols	1	19	1	5.26316
Efflux proteins	1	19	1	5.26316
Cell division	1	19	1	5.26316
Miscellaneous transferases	3	58	1	5.17241
Esterases (Lip family)	1	20	1	5
Carbon compounds	1	21	1	4.7619
Synthesis of fatty and mycolic acids	1	23	1	4.34783
Esterases and lipases	1	24	1	4.16667
Oxidative Stress	2	48	1	4.16667
Murein sacculus and peptidoglycan	1	27	1	3.7037
Biosynthesis of cofactors prosthetic groups and carriers	5	110	1	4.54545
Degradation	7	151	1	4.63576
Phage-related functions	1	28	1	3.57143
Cations	1	29	1	3.44828
binding proteins	5	116	1	4.31034
Peptidoglycan (PG)	1	32	1	3.125
Proteins peptides and glycopeptides	1	32	1	3.125
PE subfamily	1	32	1	3.125
Degradation of macromolecules	3	81	1	3.7037
PE and PPE families	4	103	1	3.8835
Surface polysaccharides lipopolysaccharides proteins and antigens	1	35	1	2.85714
Virulence	1	36	1	2.77778
IS elements Repeated sequences and Phage	2	60	1	3.33333
Cell wall synthesis	1	40	1	2.5
DosR	1	48	1	2.08333
Lipoproteins(lppA-lpr0)	1	63	1	1.5873
ABC transporters - Type I Sugar Import	0	12	1	0
ABC transporters Type I anion	0	7	1	0
ABC transporters Type I phosphate	0	8	1	0
ABC transporters Type II metal	0	5	1	0
Alternative ribosomal proteins	0	4	1	0
Arabinogalactan (AG)	0	18	1	0
Cholesterol C and D ring degradation	0	5	1	0
Cytochrome oxidase bccaa3	0	6	1	0
Esterases (non-Lip family)	0	13	1	0
ESX2	0	12	1	0
ESX3	0	9	1	0
ESX4	0	7	1	0
ESX5	0	11	1	0
Fatty Acid Synthases II	0	8	1	0
Fumarate reducatase	0	4	1	0
KstR2 regulon	0	14	1	0
LAM	0	14	1	0
LpqY-SugA-SugB-Sug trehalose transporter	0	5	1	0
Mce1	0	7	1	0
Mce2	0	6	1	0
Mce3	0	7	1	0
Mce4	0	7	1	0
Mycobactin Biogenesis	0	10	1	0
Mycolic acid condensation and transfer	0	7	1	0
NADH dehydrogenase type I	0	12	1	0
Nitrate import and reductase	0	6	1	0
Phospholipase C	0	4	1	0
Succinate dehydrogenase I and II	0	7	1	0
Triacylglycerol Synthases	0	14	1	0
UgpABCE glycerophosphocholine transporter	0	4	1	0
Universal stress proteins	0	9	1	0
Amino acids and amines	0	17	1	0
Pyruvate dehydrogenase	0	5	1	0
TCA cycle	0	19	1	0
Pentose phosphate pathway	0	10	1	0
Electron transport	0	13	1	0
Sugar nucleotides	0	12	1	0
Aspartate family	0	21	1	0
Pyrimidine ribonucleotide biosynthesis	0	6	1	0
Salvage of nucleosides and nucleotides	0	10	1	0
Miscellaneous nucleoside nucleotide reactions	0	7	1	0
Biotin	0	7	1	0
Thioredoxin glutaredoxin and mycothiol	0	8	1	0
Cobalamin	0	16	1	0
Iron utilisation	0	6	1	0
Pantothenate	0	4	1	0
Pyridine nucleotide	0	4	1	0
Thiamine	0	4	1	0
Riboflavin	0	8	1	0
Two component systems	0	29	1	0
Serine-Threonine protein kinases and phosphoprotein phosphatases	0	14	1	0
Nucleoproteins	0	4	1	0
Polysaccharides lipopolysaccharides and phospholipids	0	8	1	0
Aromatic hydrocarbons	0	8	1	0
Other membrane proteins	5	197	1	2.53807
Cell envelope	10	339	1	2.94985
Amino acids	0	14	1	0
Detoxification	0	21	1	0
PE PGRS subfamily	0	17	1	0
Antibiotic production and resistance	0	12	1	0
Cytochrome P450 enzymes	0	19	1	0
Cyclases	0	5	1	0

### Sheet: L Cluster 6
Functional Class	Significant Genes	Set Size	Adj. P-Value	percent
NADH dehydrogenase type I	12	12	1.4e-08	100
aerobic	19	28	1.6e-08	67.8571
Cell wall synthesis	19	40	3.6e-05	47.5
Mce1	7	7	5.6e-05	100
PDIM	12	20	0.00011	60
Stringent Response - Repressed	23	66	0.00078	34.8485
Amino acids	8	14	0.0061	57.1429
Cytochrome oxidase bccaa3	5	6	0.007	83.3333
Murein sacculus and peptidoglycan	11	27	0.015	40.7407
Virulence	13	36	0.017	36.1111
Peptidoglycan (PG)	12	32	0.017	37.5
Arabinogalactan (AG)	8	18	0.03	44.4444
Fatty Acid Synthases II	5	8	0.031	62.5
Cell division	8	19	0.039	42.1053
Drug targets	12	36	0.04	33.3333
Primary ribosomal proteins	15	50	0.04	30
ABC transporters - Type I peptide and amino acids	4	6	0.05	66.6667
Cell envelope	66	339	0.058	19.469
Aspartate family	8	21	0.059	38.0952
binding proteins	27	116	0.064	23.2759
Ribosomal protein synthesis and modification	15	54	0.066	27.7778
Protein and peptide secretion	6	14	0.073	42.8571
Mce4	4	7	0.073	57.1429
Succinate dehydrogenase I and II	4	7	0.073	57.1429
Proteins peptides and glycopeptides	10	32	0.083	31.25
ABC transporters Type I phosphate	4	8	0.12	50
Efflux Pumps and Transports	8	25	0.12	32
Sugar nucleotides	5	12	0.12	41.6667
Synthesis and modification of macromolecules	40	202	0.13	19.802
Degradation of macromolecules	18	81	0.21	22.2222
KstR2 regulon	5	14	0.21	35.7143
LAM	5	14	0.21	35.7143
Pyrimidine ribonucleotide biosynthesis	3	6	0.21	50
Efflux proteins	6	19	0.23	31.5789
Protein translation and modification	5	15	0.26	33.3333
Adaptations and atypical conditions	4	11	0.28	36.3636
Energy Metabolism	47	266	0.38	17.6692
Conserved membrane proteins	5	17	0.38	29.4118
ATP-proton motive force	3	8	0.39	37.5
Anions	8	33	0.39	24.2424
Pyridine nucleotide	2	4	0.41	50
Purine ribonucleotide biosynthesis	5	18	0.42	27.7778
Purines pyrimidines nucleosides and nucleotides	11	52	0.48	21.1538
DAT and PAT	2	5	0.55	40
Esterases (Lip family)	5	20	0.55	25
mmpS	2	5	0.55	40
Pentose phosphate pathway	3	10	0.57	30
Other membrane proteins	34	197	0.57	17.2589
Carbon compounds	5	21	0.6	23.8095
Polyketide and non-ribosomal peptide synthesis	8	39	0.63	20.5128
Lipoproteins(lppA-lpr0)	12	63	0.63	19.0476
Aromatic amino acid family	3	11	0.64	27.2727
Iron utilisation	2	6	0.65	33.3333
Central intermediary metabolism	8	40	0.66	20
Mycolic acid condensation and transfer	2	7	0.76	28.5714
Miscellaneous nucleoside nucleotide reactions	2	7	0.76	28.5714
Esterases and lipases	5	24	0.76	20.8333
TCA cycle	4	19	0.81	21.0526
Aminoacyl tRNA synthases and their modification	5	25	0.81	20
Amino acid biosynthesis	14	82	0.82	17.0732
KstR1 regulon	12	70	0.83	17.1429
Riboflavin	2	8	0.83	25
Polysaccharides lipopolysaccharides and phospholipids	2	8	0.83	25
mmpL	3	14	0.83	21.4286
Menaquinone PQQ ubiquinone and other terpenoids	3	14	0.83	21.4286
Acyltransferases Mycoloyltransferases and phospholipid synthesis	4	21	0.89	19.0476
Trehalose	2	10	1	20
Synthesis of fatty and mycolic acids	4	23	1	17.3913
Phospholipase C	1	4	1	25
Nucleoproteins	1	4	1	25
Glycolysis	2	11	1	18.1818
Beta Oxidation	3	18	1	16.6667
ESX2	2	12	1	16.6667
General	2	12	1	16.6667
Cholesterol C and D ring degradation	1	5	1	20
LpqY-SugA-SugB-Sug trehalose transporter	1	5	1	20
Pyruvate dehydrogenase	1	5	1	20
Cyclases	1	5	1	20
DNA replication repair recombination and restriction modification	9	62	1	14.5161
Electron transport	2	13	1	15.3846
Phage-related functions	4	28	1	14.2857
Detoxification	3	21	1	14.2857
Lipid Biosynthesis	8	58	1	13.7931
Serine-Threonine protein kinases and phosphoprotein phosphatases	2	14	1	14.2857
ABC transporters Type I anion	1	7	1	14.2857
PE subfamily	4	32	1	12.5
Thioredoxin glutaredoxin and mycothiol	1	8	1	12.5
Heme and porphyrin	1	8	1	12.5
Polysaccharides (cytoplasmic)	1	8	1	12.5
Aromatic hydrocarbons	1	8	1	12.5
DNA replication and repair	3	25	1	12
ESX1	2	18	1	11.1111
Biosynthesis of cofactors prosthetic groups and carriers	14	110	1	12.7273
Miscellaneous transferases	7	58	1	12.069
Surface polysaccharides lipopolysaccharides proteins and antigens	4	35	1	11.4286
Cholesterol A and B ring degradation	1	10	1	10
Two component systems	3	29	1	10.3448
Cations	3	29	1	10.3448
PPE family	6	54	1	11.1111
Histidine	1	11	1	9.09091
2'-deoxyribonucleotide metabolism	1	11	1	9.09091
Folic acid	1	11	1	9.09091
Fatty acids	13	110	1	11.8182
ABC transporters - Type I Sugar Import	1	12	1	8.33333
Mycolic acid modification	1	12	1	8.33333
Sigma Factors	1	12	1	8.33333
Branched amino acid family	1	12	1	8.33333
RNA synthesis RNA modification and DNA transcription	3	31	1	9.67742
Toxins	8	73	1	10.9589
Degradation	18	151	1	11.9205
Esterases (non-Lip family)	1	13	1	7.69231
Triacylglycerol Synthases	1	14	1	7.14286
Miscellaneous phosphatases lyases and hydrolases	1	14	1	7.14286
Repressors activators	15	135	1	11.1111
Cobalamin	1	16	1	6.25
Broad regulatory functions	20	178	1	11.236
Oxidative Stress	4	48	1	8.33333
Stringent Response - Induced	5	58	1	8.62069
Molybdopterin	1	18	1	5.55556
Carbohydrates organic acids and alcohols	1	19	1	5.26316
PE and PPE families	10	103	1	9.70874
Transcription Factors	20	187	1	10.6952
IS elements Repeated sequences and Phage	4	60	1	6.66667
Antitoxins	4	70	1	5.71429
Cholesterol side chain degradation	1	33	1	3.0303
Toxin-Antitoxin	12	143	1	8.39161
ABC transporters Type II metal	0	5	1	0
Alternative ribosomal proteins	0	4	1	0
Cutinase-Like Proteins (CULP)	0	7	1	0
DosR	1	48	1	2.08333
Enduring Hypoxic Response	9	149	1	6.04027
ESX3	0	9	1	0
ESX4	0	7	1	0
ESX5	0	11	1	0
Fumarate reducatase	0	4	1	0
Mce2	0	6	1	0
Mce3	0	7	1	0
Mycobactin Biogenesis	0	10	1	0
Nitrate import and reductase	0	6	1	0
UgpABCE glycerophosphocholine transporter	0	4	1	0
Universal stress proteins	0	9	1	0
WhiB-Like transcription factors	0	7	1	0
Zur regulon	0	17	1	0
Amino acids and amines	0	17	1	0
anaerobic	0	13	1	0
Miscellaneous oxidoreductases and oxygenases	12	156	1	7.69231
Sulphur metabolism	0	13	1	0
Glutamate family	0	16	1	0
Serine family	0	10	1	0
Salvage of nucleosides and nucleotides	0	10	1	0
Biotin	0	7	1	0
Pantothenate	0	4	1	0
Thiamine	0	4	1	0
Modification of fatty and mycolic acids	0	14	1	0
RNA	0	6	1	0
Chaperones Heat shock	0	14	1	0
PE PGRS subfamily	0	17	1	0
Antibiotic production and resistance	0	12	1	0
Cytochrome P450 enzymes	0	19	1	0
