## Supplemental File 4 for "Deconvoluting drug interactions based on *M. tuberculosis* physiologic processes: Transcriptional disaggregation of the BPaL regimen *in vivo*"

### Sheet: BPaL-BDQ Cluster 1
Functional Class	Significant Genes	Set Size	Adj. P-Value	percent
Menaquinone PQQ ubiquinone and other terpenoids	4	14	0.19	28.5714
Biosynthesis of cofactors prosthetic groups and carriers	12	110	0.19	10.9091
Salvage of nucleosides and nucleotides	3	10	0.31	30
Cytochrome P450 enzymes	4	19	0.31	21.0526
ESX2	3	12	0.41	25
KstR2 regulon	3	14	0.54	21.4286
Cobalamin	3	16	0.56	18.75
Amino acids and amines	3	17	0.56	17.6471
Cations	4	29	0.56	13.7931
Miscellaneous oxidoreductases and oxygenases	12	156	0.56	7.69231
PE subfamily	4	32	0.68	12.5
Degradation	11	151	0.79	7.28477
Histidine	2	11	0.96	18.1818
Oxidative Stress	4	48	1	8.33333
Pantothenate	1	4	1	25
Energy Metabolism	15	266	1	5.6391
Purines pyrimidines nucleosides and nucleotides	4	52	1	7.69231
Surface polysaccharides lipopolysaccharides proteins and antigens	3	35	1	8.57143
Fatty acids	7	110	1	6.36364
Repressors activators	8	135	1	5.92593
Cutinase-Like Proteins (CULP)	1	7	1	14.2857
WhiB-Like transcription factors	1	7	1	14.2857
Miscellaneous nucleoside nucleotide reactions	1	7	1	14.2857
Biotin	1	7	1	14.2857
Degradation of macromolecules	5	81	1	6.17284
PE and PPE families	6	103	1	5.82524
Transcription Factors	10	187	1	5.34759
Thioredoxin glutaredoxin and mycothiol	1	8	1	12.5
Riboflavin	1	8	1	12.5
Polysaccharides lipopolysaccharides and phospholipids	1	8	1	12.5
Aromatic hydrocarbons	1	8	1	12.5
Mycobactin Biogenesis	1	10	1	10
Broad regulatory functions	9	178	1	5.05618
ESX5	1	11	1	9.09091
Aromatic amino acid family	1	11	1	9.09091
binding proteins	6	116	1	5.17241
Mycolic acid modification	1	12	1	8.33333
Sugar nucleotides	1	12	1	8.33333
Proteins peptides and glycopeptides	2	32	1	6.25
anaerobic	1	13	1	7.69231
Stringent Response - Induced	3	58	1	5.17241
Modification of fatty and mycolic acids	1	14	1	7.14286
Amino acids	1	14	1	7.14286
Enduring Hypoxic Response	7	149	1	4.69799
IS elements Repeated sequences and Phage	3	60	1	5
DNA replication repair recombination and restriction modification	3	62	1	4.83871
Beta Oxidation	1	18	1	5.55556
Molybdopterin	1	18	1	5.55556
TCA cycle	1	19	1	5.26316
Esterases (Lip family)	1	20	1	5
KstR1 regulon	3	70	1	4.28571
Carbon compounds	1	21	1	4.7619
Esterases and lipases	1	24	1	4.16667
Aminoacyl tRNA synthases and their modification	1	25	1	4
PPE family	2	54	1	3.7037
Amino acid biosynthesis	3	82	1	3.65854
Murein sacculus and peptidoglycan	1	27	1	3.7037
aerobic	1	28	1	3.57143
Two component systems	1	29	1	3.44828
Miscellaneous transferases	2	58	1	3.44828
Peptidoglycan (PG)	1	32	1	3.125
Lipoproteins(lppA-lpr0)	2	63	1	3.1746
Cholesterol side chain degradation	1	33	1	3.0303
Anions	1	33	1	3.0303
Drug targets	1	36	1	2.77778
Virulence	1	36	1	2.77778
Polyketide and non-ribosomal peptide synthesis	1	39	1	2.5641
Toxins	2	73	1	2.73973
Central intermediary metabolism	1	40	1	2.5
Primary ribosomal proteins	1	50	1	2
Ribosomal protein synthesis and modification	1	54	1	1.85185
Lipid Biosynthesis	1	58	1	1.72414
Synthesis and modification of macromolecules	5	202	1	2.47525
Stringent Response - Repressed	1	66	1	1.51515
Toxin-Antitoxin	3	143	1	2.0979
Antitoxins	1	70	1	1.42857
Cell envelope	9	339	1	2.65487
Other membrane proteins	3	197	1	1.52284
ABC transporters - Type I peptide and amino acids	0	6	1	0
ABC transporters - Type I Sugar Import	0	12	1	0
ABC transporters Type I anion	0	7	1	0
ABC transporters Type I phosphate	0	8	1	0
ABC transporters Type II metal	0	5	1	0
Alternative ribosomal proteins	0	4	1	0
Arabinogalactan (AG)	0	18	1	0
Cell wall synthesis	0	40	1	0
Cholesterol A and B ring degradation	0	10	1	0
Cholesterol C and D ring degradation	0	5	1	0
Cytochrome oxidase bccaa3	0	6	1	0
DAT and PAT	0	5	1	0
DNA replication and repair	0	25	1	0
DosR	0	48	1	0
Efflux Pumps and Transports	0	25	1	0
Esterases (non-Lip family)	0	13	1	0
ESX1	0	18	1	0
ESX3	0	9	1	0
ESX4	0	7	1	0
Fatty Acid Synthases II	0	8	1	0
Fumarate reducatase	0	4	1	0
LAM	0	14	1	0
LpqY-SugA-SugB-Sug trehalose transporter	0	5	1	0
Mce1	0	7	1	0
Mce2	0	6	1	0
Mce3	0	7	1	0
Mce4	0	7	1	0
mmpL	0	14	1	0
mmpS	0	5	1	0
Mycolic acid condensation and transfer	0	7	1	0
NADH dehydrogenase type I	0	12	1	0
Nitrate import and reductase	0	6	1	0
PDIM	0	20	1	0
Phospholipase C	0	4	1	0
Sigma Factors	0	12	1	0
Succinate dehydrogenase I and II	0	7	1	0
Trehalose	0	10	1	0
Triacylglycerol Synthases	0	14	1	0
UgpABCE glycerophosphocholine transporter	0	4	1	0
Universal stress proteins	0	9	1	0
Zur regulon	0	17	1	0
Glycolysis	0	11	1	0
Pyruvate dehydrogenase	0	5	1	0
Pentose phosphate pathway	0	10	1	0
Electron transport	0	13	1	0
ATP-proton motive force	0	8	1	0
General	0	12	1	0
Sulphur metabolism	0	13	1	0
Glutamate family	0	16	1	0
Aspartate family	0	21	1	0
Serine family	0	10	1	0
Branched amino acid family	0	12	1	0
Purine ribonucleotide biosynthesis	0	18	1	0
Pyrimidine ribonucleotide biosynthesis	0	6	1	0
2'-deoxyribonucleotide metabolism	0	11	1	0
Heme and porphyrin	0	8	1	0
Iron utilisation	0	6	1	0
Folic acid	0	11	1	0
Pyridine nucleotide	0	4	1	0
Thiamine	0	4	1	0
Synthesis of fatty and mycolic acids	0	23	1	0
Acyltransferases Mycoloyltransferases and phospholipid synthesis	0	21	1	0
Serine-Threonine protein kinases and phosphoprotein phosphatases	0	14	1	0
Nucleoproteins	0	4	1	0
Protein translation and modification	0	15	1	0
RNA synthesis RNA modification and DNA transcription	0	31	1	0
Polysaccharides (cytoplasmic)	0	8	1	0
RNA	0	6	1	0
Conserved membrane proteins	0	17	1	0
Carbohydrates organic acids and alcohols	0	19	1	0
Efflux proteins	0	19	1	0
Chaperones Heat shock	0	14	1	0
Cell division	0	19	1	0
Protein and peptide secretion	0	14	1	0
Adaptations and atypical conditions	0	11	1	0
Detoxification	0	21	1	0
Phage-related functions	0	28	1	0
PE PGRS subfamily	0	17	1	0
Antibiotic production and resistance	0	12	1	0
Miscellaneous phosphatases lyases and hydrolases	0	14	1	0
Cyclases	0	5	1	0

### Sheet: BPaL-BDQ Cluster 2
Functional Class	Significant Genes	Set Size	Adj. P-Value	percent
Enduring Hypoxic Response	29	149	1.6e-20	19.4631
Repressors activators	12	135	0.00079	8.88889
Transcription Factors	13	187	0.0031	6.95187
Toxin-Antitoxin	11	143	0.0037	7.69231
Broad regulatory functions	12	178	0.0049	6.74157
Phage-related functions	5	28	0.0049	17.8571
Antitoxins	7	70	0.0092	10
IS elements Repeated sequences and Phage	5	60	0.13	8.33333
Stringent Response - Induced	4	58	0.48	6.89655
Chaperones Heat shock	2	14	0.48	14.2857
Amino acids and amines	2	17	0.63	11.7647
Toxins	4	73	0.74	5.47945
Oxidative Stress	3	48	0.85	6.25
Thioredoxin glutaredoxin and mycothiol	1	8	1	12.5
Mycobactin Biogenesis	1	10	1	10
2'-deoxyribonucleotide metabolism	1	11	1	9.09091
Sigma Factors	1	12	1	8.33333
Triacylglycerol Synthases	1	14	1	7.14286
PE PGRS subfamily	1	17	1	5.88235
Molybdopterin	1	18	1	5.55556
Miscellaneous oxidoreductases and oxygenases	4	156	1	2.5641
Aminoacyl tRNA synthases and their modification	1	25	1	4
RNA synthesis RNA modification and DNA transcription	1	31	1	3.22581
Proteins peptides and glycopeptides	1	32	1	3.125
Polyketide and non-ribosomal peptide synthesis	1	39	1	2.5641
Degradation	3	151	1	1.98675
Purines pyrimidines nucleosides and nucleotides	1	52	1	1.92308
Biosynthesis of cofactors prosthetic groups and carriers	2	110	1	1.81818
Lipoproteins(lppA-lpr0)	1	63	1	1.5873
Energy Metabolism	4	266	1	1.50376
Degradation of macromolecules	1	81	1	1.23457
PE and PPE families	1	103	1	0.970874
Fatty acids	1	110	1	0.909091
Synthesis and modification of macromolecules	2	202	1	0.990099
Other membrane proteins	1	197	1	0.507614
Cell envelope	2	339	1	0.589971
ABC transporters - Type I peptide and amino acids	0	6	1	0
ABC transporters - Type I Sugar Import	0	12	1	0
ABC transporters Type I anion	0	7	1	0
ABC transporters Type I phosphate	0	8	1	0
ABC transporters Type II metal	0	5	1	0
Alternative ribosomal proteins	0	4	1	0
Arabinogalactan (AG)	0	18	1	0
Beta Oxidation	0	18	1	0
Cell wall synthesis	0	40	1	0
Cholesterol A and B ring degradation	0	10	1	0
Cholesterol C and D ring degradation	0	5	1	0
Cholesterol side chain degradation	0	33	1	0
Cutinase-Like Proteins (CULP)	0	7	1	0
Cytochrome oxidase bccaa3	0	6	1	0
DAT and PAT	0	5	1	0
DNA replication and repair	0	25	1	0
DosR	0	48	1	0
Drug targets	0	36	1	0
Efflux Pumps and Transports	0	25	1	0
Esterases (Lip family)	0	20	1	0
Esterases (non-Lip family)	0	13	1	0
ESX1	0	18	1	0
ESX2	0	12	1	0
ESX3	0	9	1	0
ESX4	0	7	1	0
ESX5	0	11	1	0
Fatty Acid Synthases II	0	8	1	0
Fumarate reducatase	0	4	1	0
KstR1 regulon	0	70	1	0
KstR2 regulon	0	14	1	0
LAM	0	14	1	0
LpqY-SugA-SugB-Sug trehalose transporter	0	5	1	0
Mce1	0	7	1	0
Mce2	0	6	1	0
Mce3	0	7	1	0
Mce4	0	7	1	0
mmpL	0	14	1	0
mmpS	0	5	1	0
Mycolic acid condensation and transfer	0	7	1	0
Mycolic acid modification	0	12	1	0
NADH dehydrogenase type I	0	12	1	0
Nitrate import and reductase	0	6	1	0
PDIM	0	20	1	0
Peptidoglycan (PG)	0	32	1	0
Phospholipase C	0	4	1	0
Primary ribosomal proteins	0	50	1	0
Stringent Response - Repressed	0	66	1	0
Succinate dehydrogenase I and II	0	7	1	0
Trehalose	0	10	1	0
UgpABCE glycerophosphocholine transporter	0	4	1	0
Universal stress proteins	0	9	1	0
WhiB-Like transcription factors	0	7	1	0
Zur regulon	0	17	1	0
Carbon compounds	0	21	1	0
Glycolysis	0	11	1	0
Pyruvate dehydrogenase	0	5	1	0
TCA cycle	0	19	1	0
Pentose phosphate pathway	0	10	1	0
aerobic	0	28	1	0
anaerobic	0	13	1	0
Electron transport	0	13	1	0
ATP-proton motive force	0	8	1	0
General	0	12	1	0
Sugar nucleotides	0	12	1	0
Sulphur metabolism	0	13	1	0
Central intermediary metabolism	0	40	1	0
Glutamate family	0	16	1	0
Aspartate family	0	21	1	0
Serine family	0	10	1	0
Aromatic amino acid family	0	11	1	0
Histidine	0	11	1	0
Branched amino acid family	0	12	1	0
Amino acid biosynthesis	0	82	1	0
Purine ribonucleotide biosynthesis	0	18	1	0
Pyrimidine ribonucleotide biosynthesis	0	6	1	0
Salvage of nucleosides and nucleotides	0	10	1	0
Miscellaneous nucleoside nucleotide reactions	0	7	1	0
Biotin	0	7	1	0
Menaquinone PQQ ubiquinone and other terpenoids	0	14	1	0
Heme and porphyrin	0	8	1	0
Cobalamin	0	16	1	0
Iron utilisation	0	6	1	0
Folic acid	0	11	1	0
Pantothenate	0	4	1	0
Pyridine nucleotide	0	4	1	0
Thiamine	0	4	1	0
Riboflavin	0	8	1	0
Synthesis of fatty and mycolic acids	0	23	1	0
Modification of fatty and mycolic acids	0	14	1	0
Acyltransferases Mycoloyltransferases and phospholipid synthesis	0	21	1	0
Lipid Biosynthesis	0	58	1	0
Two component systems	0	29	1	0
Serine-Threonine protein kinases and phosphoprotein phosphatases	0	14	1	0
Ribosomal protein synthesis and modification	0	54	1	0
Nucleoproteins	0	4	1	0
DNA replication repair recombination and restriction modification	0	62	1	0
Protein translation and modification	0	15	1	0
Polysaccharides (cytoplasmic)	0	8	1	0
RNA	0	6	1	0
Polysaccharides lipopolysaccharides and phospholipids	0	8	1	0
Esterases and lipases	0	24	1	0
Aromatic hydrocarbons	0	8	1	0
Surface polysaccharides lipopolysaccharides proteins and antigens	0	35	1	0
Murein sacculus and peptidoglycan	0	27	1	0
Conserved membrane proteins	0	17	1	0
Amino acids	0	14	1	0
Cations	0	29	1	0
Carbohydrates organic acids and alcohols	0	19	1	0
Anions	0	33	1	0
Efflux proteins	0	19	1	0
binding proteins	0	116	1	0
Cell division	0	19	1	0
Protein and peptide secretion	0	14	1	0
Adaptations and atypical conditions	0	11	1	0
Detoxification	0	21	1	0
Virulence	0	36	1	0
PE subfamily	0	32	1	0
PPE family	0	54	1	0
Antibiotic production and resistance	0	12	1	0
Cytochrome P450 enzymes	0	19	1	0
Miscellaneous transferases	0	58	1	0
Miscellaneous phosphatases lyases and hydrolases	0	14	1	0
Cyclases	0	5	1	0

### Sheet: BPaL-BDQ Cluster 3
Functional Class	Significant Genes	Set Size	Adj. P-Value	percent
Phage-related functions	10	28	0.0033	35.7143
LAM	5	14	0.19	35.7143
PE and PPE families	16	103	0.19	15.534
IS elements Repeated sequences and Phage	11	60	0.19	18.3333
PPE family	10	54	0.21	18.5185
Toxins	12	73	0.21	16.4384
binding proteins	16	116	0.3	13.7931
DNA replication repair recombination and restriction modification	10	62	0.34	16.129
Cations	6	29	0.34	20.6897
PE PGRS subfamily	4	17	0.56	23.5294
Other membrane proteins	21	197	0.86	10.6599
ABC transporters - Type I peptide and amino acids	2	6	0.86	33.3333
Iron utilisation	2	6	0.86	33.3333
Mce3	2	7	1	28.5714
Lipoproteins(lppA-lpr0)	8	63	1	12.6984
Anions	5	33	1	15.1515
Efflux Pumps and Transports	4	25	1	16
Amino acids and amines	3	17	1	17.6471
Miscellaneous transferases	7	58	1	12.069
Enduring Hypoxic Response	15	149	1	10.0671
Pentose phosphate pathway	2	10	1	20
Efflux proteins	3	19	1	15.7895
Aromatic amino acid family	2	11	1	18.1818
Adaptations and atypical conditions	2	11	1	18.1818
Cell envelope	30	339	1	8.84956
Sigma Factors	2	12	1	16.6667
Branched amino acid family	2	12	1	16.6667
Toxin-Antitoxin	13	143	1	9.09091
LpqY-SugA-SugB-Sug trehalose transporter	1	5	1	20
Cyclases	1	5	1	20
Nitrate import and reductase	1	6	1	16.6667
Pyrimidine ribonucleotide biosynthesis	1	6	1	16.6667
Arabinogalactan (AG)	2	18	1	11.1111
Beta Oxidation	2	18	1	11.1111
Degradation of macromolecules	7	81	1	8.64198
Miscellaneous nucleoside nucleotide reactions	1	7	1	14.2857
Proteins peptides and glycopeptides	3	32	1	9.375
Repressors activators	11	135	1	8.14815
Riboflavin	1	8	1	12.5
Polysaccharides lipopolysaccharides and phospholipids	1	8	1	12.5
Aromatic hydrocarbons	1	8	1	12.5
Acyltransferases Mycoloyltransferases and phospholipid synthesis	2	21	1	9.52381
DosR	4	48	1	8.33333
Universal stress proteins	1	9	1	11.1111
Synthesis of fatty and mycolic acids	2	23	1	8.69565
Esterases and lipases	2	24	1	8.33333
DNA replication and repair	2	25	1	8
Aminoacyl tRNA synthases and their modification	2	25	1	8
Synthesis and modification of macromolecules	15	202	1	7.42574
Broad regulatory functions	13	178	1	7.30337
ABC transporters - Type I Sugar Import	1	12	1	8.33333
Mycolic acid modification	1	12	1	8.33333
Sugar nucleotides	1	12	1	8.33333
Esterases (non-Lip family)	1	13	1	7.69231
anaerobic	1	13	1	7.69231
Electron transport	1	13	1	7.69231
Lipid Biosynthesis	4	58	1	6.89655
Two component systems	2	29	1	6.89655
mmpL	1	14	1	7.14286
Menaquinone PQQ ubiquinone and other terpenoids	1	14	1	7.14286
Amino acids	1	14	1	7.14286
Protein and peptide secretion	1	14	1	7.14286
Transcription Factors	13	187	1	6.95187
Protein translation and modification	1	15	1	6.66667
RNA synthesis RNA modification and DNA transcription	2	31	1	6.45161
Peptidoglycan (PG)	2	32	1	6.25
PE subfamily	2	32	1	6.25
Amino acid biosynthesis	5	82	1	6.09756
Virulence	2	36	1	5.55556
Carbohydrates organic acids and alcohols	1	19	1	5.26316
Cytochrome P450 enzymes	1	19	1	5.26316
Esterases (Lip family)	1	20	1	5
KstR1 regulon	4	70	1	5.71429
Carbon compounds	1	21	1	4.7619
Aspartate family	1	21	1	4.7619
Detoxification	1	21	1	4.7619
Degradation	9	151	1	5.96026
Miscellaneous oxidoreductases and oxygenases	9	156	1	5.76923
Murein sacculus and peptidoglycan	1	27	1	3.7037
Oxidative Stress	2	48	1	4.16667
Purines pyrimidines nucleosides and nucleotides	2	52	1	3.84615
Cholesterol side chain degradation	1	33	1	3.0303
Fatty acids	5	110	1	4.54545
Biosynthesis of cofactors prosthetic groups and carriers	5	110	1	4.54545
Cell wall synthesis	1	40	1	2.5
Central intermediary metabolism	1	40	1	2.5
Energy Metabolism	13	266	1	4.88722
Stringent Response - Repressed	1	66	1	1.51515
ABC transporters Type I anion	0	7	1	0
ABC transporters Type I phosphate	0	8	1	0
ABC transporters Type II metal	0	5	1	0
Alternative ribosomal proteins	0	4	1	0
Antitoxins	1	70	1	1.42857
Cholesterol A and B ring degradation	0	10	1	0
Cholesterol C and D ring degradation	0	5	1	0
Cutinase-Like Proteins (CULP)	0	7	1	0
Cytochrome oxidase bccaa3	0	6	1	0
DAT and PAT	0	5	1	0
Drug targets	0	36	1	0
ESX1	0	18	1	0
ESX2	0	12	1	0
ESX3	0	9	1	0
ESX4	0	7	1	0
ESX5	0	11	1	0
Fatty Acid Synthases II	0	8	1	0
Fumarate reducatase	0	4	1	0
KstR2 regulon	0	14	1	0
Mce1	0	7	1	0
Mce2	0	6	1	0
Mce4	0	7	1	0
mmpS	0	5	1	0
Mycobactin Biogenesis	0	10	1	0
Mycolic acid condensation and transfer	0	7	1	0
NADH dehydrogenase type I	0	12	1	0
PDIM	0	20	1	0
Phospholipase C	0	4	1	0
Primary ribosomal proteins	0	50	1	0
Stringent Response - Induced	0	58	1	0
Succinate dehydrogenase I and II	0	7	1	0
Trehalose	0	10	1	0
Triacylglycerol Synthases	0	14	1	0
UgpABCE glycerophosphocholine transporter	0	4	1	0
WhiB-Like transcription factors	0	7	1	0
Zur regulon	0	17	1	0
Glycolysis	0	11	1	0
Pyruvate dehydrogenase	0	5	1	0
TCA cycle	0	19	1	0
aerobic	0	28	1	0
ATP-proton motive force	0	8	1	0
General	0	12	1	0
Sulphur metabolism	0	13	1	0
Glutamate family	0	16	1	0
Serine family	0	10	1	0
Histidine	0	11	1	0
Purine ribonucleotide biosynthesis	0	18	1	0
2'-deoxyribonucleotide metabolism	0	11	1	0
Salvage of nucleosides and nucleotides	0	10	1	0
Biotin	0	7	1	0
Thioredoxin glutaredoxin and mycothiol	0	8	1	0
Heme and porphyrin	0	8	1	0
Cobalamin	0	16	1	0
Folic acid	0	11	1	0
Molybdopterin	0	18	1	0
Pantothenate	0	4	1	0
Pyridine nucleotide	0	4	1	0
Thiamine	0	4	1	0
Modification of fatty and mycolic acids	0	14	1	0
Polyketide and non-ribosomal peptide synthesis	0	39	1	0
Serine-Threonine protein kinases and phosphoprotein phosphatases	0	14	1	0
Ribosomal protein synthesis and modification	0	54	1	0
Nucleoproteins	0	4	1	0
Polysaccharides (cytoplasmic)	0	8	1	0
RNA	0	6	1	0
Surface polysaccharides lipopolysaccharides proteins and antigens	0	35	1	0
Conserved membrane proteins	0	17	1	0
Chaperones Heat shock	0	14	1	0
Cell division	0	19	1	0
Antibiotic production and resistance	0	12	1	0
Miscellaneous phosphatases lyases and hydrolases	0	14	1	0

### Sheet: BPaL-BDQ Cluster 4
Functional Class	Significant Genes	Set Size	Adj. P-Value	percent
Enduring Hypoxic Response	31	149	2.6e-10	20.8054
Oxidative Stress	17	48	2.5e-09	35.4167
ESX3	7	9	1.1e-06	77.7778
Antitoxins	16	70	5.9e-06	22.8571
Toxin-Antitoxin	21	143	0.00014	14.6853
Zur regulon	7	17	0.00021	41.1765
Chaperones Heat shock	5	14	0.0087	35.7143
Mycobactin Biogenesis	3	10	0.19	30
Phage-related functions	5	28	0.19	17.8571
Histidine	3	11	0.23	27.2727
Sigma Factors	3	12	0.27	25
Transcription Factors	16	187	0.27	8.55615
Electron transport	3	13	0.29	23.0769
Polyketide and non-ribosomal peptide synthesis	5	39	0.46	12.8205
WhiB-Like transcription factors	2	7	0.46	28.5714
Broad regulatory functions	14	178	0.52	7.86517
Beta Oxidation	3	18	0.52	16.6667
Stringent Response - Induced	6	58	0.53	10.3448
RNA synthesis RNA modification and DNA transcription	4	31	0.53	12.9032
Repressors activators	11	135	0.53	8.14815
Antibiotic production and resistance	2	12	0.87	16.6667
Modification of fatty and mycolic acids	2	14	1	14.2857
Miscellaneous phosphatases lyases and hydrolases	2	14	1	14.2857
Two component systems	3	29	1	10.3448
IS elements Repeated sequences and Phage	5	60	1	8.33333
PE PGRS subfamily	2	17	1	11.7647
ABC transporters Type II metal	1	5	1	20
ESX1	2	18	1	11.1111
Pyruvate dehydrogenase	1	5	1	20
Cyclases	1	5	1	20
PDIM	2	20	1	10
Iron utilisation	1	6	1	16.6667
Detoxification	2	21	1	9.52381
Toxins	5	73	1	6.84932
Fatty acids	7	110	1	6.36364
Miscellaneous nucleoside nucleotide reactions	1	7	1	14.2857
Cell wall synthesis	3	40	1	7.5
Miscellaneous transferases	4	58	1	6.89655
Degradation	9	151	1	5.96026
Polysaccharides (cytoplasmic)	1	8	1	12.5
Trehalose	1	10	1	10
Salvage of nucleosides and nucleotides	1	10	1	10
2'-deoxyribonucleotide metabolism	1	11	1	9.09091
Mycolic acid modification	1	12	1	8.33333
anaerobic	1	13	1	7.69231
Sulphur metabolism	1	13	1	7.69231
Purines pyrimidines nucleosides and nucleotides	3	52	1	5.76923
Cholesterol side chain degradation	2	33	1	6.06061
LAM	1	14	1	7.14286
mmpL	1	14	1	7.14286
Triacylglycerol Synthases	1	14	1	7.14286
Other membrane proteins	10	197	1	5.07614
Cobalamin	1	16	1	6.25
Amino acids and amines	1	17	1	5.88235
Conserved membrane proteins	1	17	1	5.88235
Esterases (Lip family)	1	20	1	5
Carbon compounds	1	21	1	4.7619
Miscellaneous oxidoreductases and oxygenases	7	156	1	4.48718
Energy Metabolism	12	266	1	4.51128
Efflux Pumps and Transports	1	25	1	4
Murein sacculus and peptidoglycan	1	27	1	3.7037
Cations	1	29	1	3.44828
Amino acid biosynthesis	3	82	1	3.65854
Lipid Biosynthesis	2	58	1	3.44828
Peptidoglycan (PG)	1	32	1	3.125
Cell envelope	14	339	1	4.12979
PE subfamily	1	32	1	3.125
Surface polysaccharides lipopolysaccharides proteins and antigens	1	35	1	2.85714
Drug targets	1	36	1	2.77778
Central intermediary metabolism	1	40	1	2.5
PE and PPE families	3	103	1	2.91262
DosR	1	48	1	2.08333
Lipoproteins(lppA-lpr0)	1	63	1	1.5873
Stringent Response - Repressed	1	66	1	1.51515
Biosynthesis of cofactors prosthetic groups and carriers	2	110	1	1.81818
Synthesis and modification of macromolecules	5	202	1	2.47525
Degradation of macromolecules	1	81	1	1.23457
ABC transporters - Type I peptide and amino acids	0	6	1	0
ABC transporters - Type I Sugar Import	0	12	1	0
ABC transporters Type I anion	0	7	1	0
ABC transporters Type I phosphate	0	8	1	0
Alternative ribosomal proteins	0	4	1	0
Arabinogalactan (AG)	0	18	1	0
Cholesterol A and B ring degradation	0	10	1	0
Cholesterol C and D ring degradation	0	5	1	0
Cutinase-Like Proteins (CULP)	0	7	1	0
Cytochrome oxidase bccaa3	0	6	1	0
DAT and PAT	0	5	1	0
DNA replication and repair	0	25	1	0
Esterases (non-Lip family)	0	13	1	0
ESX2	0	12	1	0
ESX4	0	7	1	0
ESX5	0	11	1	0
Fatty Acid Synthases II	0	8	1	0
Fumarate reducatase	0	4	1	0
KstR1 regulon	0	70	1	0
KstR2 regulon	0	14	1	0
LpqY-SugA-SugB-Sug trehalose transporter	0	5	1	0
Mce1	0	7	1	0
Mce2	0	6	1	0
Mce3	0	7	1	0
Mce4	0	7	1	0
mmpS	0	5	1	0
Mycolic acid condensation and transfer	0	7	1	0
NADH dehydrogenase type I	0	12	1	0
Nitrate import and reductase	0	6	1	0
Phospholipase C	0	4	1	0
Primary ribosomal proteins	0	50	1	0
Succinate dehydrogenase I and II	0	7	1	0
UgpABCE glycerophosphocholine transporter	0	4	1	0
Universal stress proteins	0	9	1	0
Glycolysis	0	11	1	0
TCA cycle	0	19	1	0
Pentose phosphate pathway	0	10	1	0
aerobic	0	28	1	0
ATP-proton motive force	0	8	1	0
General	0	12	1	0
Sugar nucleotides	0	12	1	0
Glutamate family	0	16	1	0
Aspartate family	0	21	1	0
Serine family	0	10	1	0
Aromatic amino acid family	0	11	1	0
Branched amino acid family	0	12	1	0
Purine ribonucleotide biosynthesis	0	18	1	0
Pyrimidine ribonucleotide biosynthesis	0	6	1	0
Biotin	0	7	1	0
Thioredoxin glutaredoxin and mycothiol	0	8	1	0
Menaquinone PQQ ubiquinone and other terpenoids	0	14	1	0
Heme and porphyrin	0	8	1	0
Folic acid	0	11	1	0
Molybdopterin	0	18	1	0
Pantothenate	0	4	1	0
Pyridine nucleotide	0	4	1	0
Thiamine	0	4	1	0
Riboflavin	0	8	1	0
Synthesis of fatty and mycolic acids	0	23	1	0
Acyltransferases Mycoloyltransferases and phospholipid synthesis	0	21	1	0
Serine-Threonine protein kinases and phosphoprotein phosphatases	0	14	1	0
Ribosomal protein synthesis and modification	0	54	1	0
Aminoacyl tRNA synthases and their modification	0	25	1	0
Nucleoproteins	0	4	1	0
DNA replication repair recombination and restriction modification	0	62	1	0
Protein translation and modification	0	15	1	0
RNA	0	6	1	0
Proteins peptides and glycopeptides	0	32	1	0
Polysaccharides lipopolysaccharides and phospholipids	0	8	1	0
Esterases and lipases	0	24	1	0
Aromatic hydrocarbons	0	8	1	0
Amino acids	0	14	1	0
Carbohydrates organic acids and alcohols	0	19	1	0
Anions	0	33	1	0
Efflux proteins	0	19	1	0
binding proteins	1	116	1	0.862069
Cell division	0	19	1	0
Protein and peptide secretion	0	14	1	0
Adaptations and atypical conditions	0	11	1	0
Virulence	0	36	1	0
PPE family	0	54	1	0
Cytochrome P450 enzymes	0	19	1	0

### Sheet: BPaL-BDQ Cluster 5
Functional Class	Significant Genes	Set Size	Adj. P-Value	percent
Cholesterol C and D ring degradation	4	5	0.00013	80
KstR2 regulon	5	14	0.00043	35.7143
Cholesterol side chain degradation	5	33	0.025	15.1515
RNA synthesis RNA modification and DNA transcription	4	31	0.13	12.9032
Fatty acids	6	110	0.53	5.45455
General	2	12	0.53	16.6667
Degradation of macromolecules	5	81	0.53	6.17284
Peptidoglycan (PG)	3	32	0.53	9.375
PE PGRS subfamily	2	17	0.69	11.7647
Central intermediary metabolism	3	40	0.69	7.5
Beta Oxidation	2	18	0.69	11.1111
Synthesis and modification of macromolecules	8	202	0.69	3.9604
Degradation	6	151	1	3.97351
Mce1	1	7	1	14.2857
Succinate dehydrogenase I and II	1	7	1	14.2857
Proteins peptides and glycopeptides	2	32	1	6.25
Lipoproteins(lppA-lpr0)	3	63	1	4.7619
ABC transporters Type I phosphate	1	8	1	12.5
Heme and porphyrin	1	8	1	12.5
Aromatic hydrocarbons	1	8	1	12.5
Mycolic acid modification	1	12	1	8.33333
Modification of fatty and mycolic acids	1	14	1	7.14286
Glutamate family	1	16	1	6.25
Zur regulon	1	17	1	5.88235
Repressors activators	4	135	1	2.96296
Stringent Response - Induced	2	58	1	3.44828
Efflux proteins	1	19	1	5.26316
Esterases (Lip family)	1	20	1	5
PE and PPE families	3	103	1	2.91262
DNA replication repair recombination and restriction modification	2	62	1	3.22581
Esterases and lipases	1	24	1	4.16667
Cell envelope	8	339	1	2.35988
Miscellaneous oxidoreductases and oxygenases	4	156	1	2.5641
Murein sacculus and peptidoglycan	1	27	1	3.7037
Broad regulatory functions	4	178	1	2.24719
Anions	1	33	1	3.0303
Surface polysaccharides lipopolysaccharides proteins and antigens	1	35	1	2.85714
Drug targets	1	36	1	2.77778
Virulence	1	36	1	2.77778
Transcription Factors	4	187	1	2.13904
Primary ribosomal proteins	1	50	1	2
Ribosomal protein synthesis and modification	1	54	1	1.85185
PPE family	1	54	1	1.85185
binding proteins	2	116	1	1.72414
Lipid Biosynthesis	1	58	1	1.72414
Miscellaneous transferases	1	58	1	1.72414
Antitoxins	1	70	1	1.42857
KstR1 regulon	1	70	1	1.42857
Other membrane proteins	3	197	1	1.52284
Energy Metabolism	4	266	1	1.50376
Amino acid biosynthesis	1	82	1	1.21951
Biosynthesis of cofactors prosthetic groups and carriers	1	110	1	0.909091
Toxin-Antitoxin	1	143	1	0.699301
ABC transporters - Type I peptide and amino acids	0	6	1	0
ABC transporters - Type I Sugar Import	0	12	1	0
ABC transporters Type I anion	0	7	1	0
ABC transporters Type II metal	0	5	1	0
Alternative ribosomal proteins	0	4	1	0
Arabinogalactan (AG)	0	18	1	0
Cell wall synthesis	0	40	1	0
Cholesterol A and B ring degradation	0	10	1	0
Cutinase-Like Proteins (CULP)	0	7	1	0
Cytochrome oxidase bccaa3	0	6	1	0
DAT and PAT	0	5	1	0
DNA replication and repair	0	25	1	0
DosR	0	48	1	0
Efflux Pumps and Transports	0	25	1	0
Enduring Hypoxic Response	0	149	1	0
Esterases (non-Lip family)	0	13	1	0
ESX1	0	18	1	0
ESX2	0	12	1	0
ESX3	0	9	1	0
ESX4	0	7	1	0
ESX5	0	11	1	0
Fatty Acid Synthases II	0	8	1	0
Fumarate reducatase	0	4	1	0
LAM	0	14	1	0
LpqY-SugA-SugB-Sug trehalose transporter	0	5	1	0
Mce2	0	6	1	0
Mce3	0	7	1	0
Mce4	0	7	1	0
mmpL	0	14	1	0
mmpS	0	5	1	0
Mycobactin Biogenesis	0	10	1	0
Mycolic acid condensation and transfer	0	7	1	0
NADH dehydrogenase type I	0	12	1	0
Nitrate import and reductase	0	6	1	0
Oxidative Stress	0	48	1	0
PDIM	0	20	1	0
Phospholipase C	0	4	1	0
Sigma Factors	0	12	1	0
Stringent Response - Repressed	0	66	1	0
Toxins	0	73	1	0
Trehalose	0	10	1	0
Triacylglycerol Synthases	0	14	1	0
UgpABCE glycerophosphocholine transporter	0	4	1	0
Universal stress proteins	0	9	1	0
WhiB-Like transcription factors	0	7	1	0
Carbon compounds	0	21	1	0
Amino acids and amines	0	17	1	0
Glycolysis	0	11	1	0
Pyruvate dehydrogenase	0	5	1	0
TCA cycle	0	19	1	0
Pentose phosphate pathway	0	10	1	0
aerobic	0	28	1	0
anaerobic	0	13	1	0
Electron transport	0	13	1	0
ATP-proton motive force	0	8	1	0
Sugar nucleotides	0	12	1	0
Sulphur metabolism	0	13	1	0
Aspartate family	0	21	1	0
Serine family	0	10	1	0
Aromatic amino acid family	0	11	1	0
Histidine	0	11	1	0
Branched amino acid family	0	12	1	0
Purine ribonucleotide biosynthesis	0	18	1	0
Pyrimidine ribonucleotide biosynthesis	0	6	1	0
2'-deoxyribonucleotide metabolism	0	11	1	0
Salvage of nucleosides and nucleotides	0	10	1	0
Miscellaneous nucleoside nucleotide reactions	0	7	1	0
Purines pyrimidines nucleosides and nucleotides	0	52	1	0
Biotin	0	7	1	0
Thioredoxin glutaredoxin and mycothiol	0	8	1	0
Menaquinone PQQ ubiquinone and other terpenoids	0	14	1	0
Cobalamin	0	16	1	0
Iron utilisation	0	6	1	0
Folic acid	0	11	1	0
Molybdopterin	0	18	1	0
Pantothenate	0	4	1	0
Pyridine nucleotide	0	4	1	0
Thiamine	0	4	1	0
Riboflavin	0	8	1	0
Synthesis of fatty and mycolic acids	0	23	1	0
Acyltransferases Mycoloyltransferases and phospholipid synthesis	0	21	1	0
Polyketide and non-ribosomal peptide synthesis	0	39	1	0
Two component systems	0	29	1	0
Serine-Threonine protein kinases and phosphoprotein phosphatases	0	14	1	0
Aminoacyl tRNA synthases and their modification	0	25	1	0
Nucleoproteins	0	4	1	0
Protein translation and modification	0	15	1	0
Polysaccharides (cytoplasmic)	0	8	1	0
RNA	0	6	1	0
Polysaccharides lipopolysaccharides and phospholipids	0	8	1	0
Conserved membrane proteins	0	17	1	0
Amino acids	0	14	1	0
Cations	0	29	1	0
Carbohydrates organic acids and alcohols	0	19	1	0
Chaperones Heat shock	0	14	1	0
Cell division	0	19	1	0
Protein and peptide secretion	0	14	1	0
Adaptations and atypical conditions	0	11	1	0
Detoxification	0	21	1	0
Phage-related functions	0	28	1	0
IS elements Repeated sequences and Phage	0	60	1	0
PE subfamily	0	32	1	0
Antibiotic production and resistance	0	12	1	0
Cytochrome P450 enzymes	0	19	1	0
Miscellaneous phosphatases lyases and hydrolases	0	14	1	0
Cyclases	0	5	1	0

### Sheet: BPaL-BDQ Cluster 6
Functional Class	Significant Genes	Set Size	Adj. P-Value	percent
Primary ribosomal proteins	37	50	3.1e-26	74
Ribosomal protein synthesis and modification	37	54	1.4e-24	68.5185
Stringent Response - Repressed	28	66	4.2e-11	42.4242
Synthesis and modification of macromolecules	50	202	1.2e-09	24.7525
TCA cycle	8	19	0.0054	42.1053
Fatty Acid Synthases II	5	8	0.0084	62.5
KstR1 regulon	16	70	0.013	22.8571
Lipid Biosynthesis	14	58	0.014	24.1379
Fatty acids	21	110	0.02	19.0909
PDIM	7	20	0.023	35
Protein translation and modification	6	15	0.023	40
ESX5	5	11	0.027	45.4545
Stringent Response - Induced	13	58	0.028	22.4138
Degradation	24	151	0.075	15.894
DAT and PAT	3	5	0.076	60
Amino acid biosynthesis	15	82	0.084	18.2927
Cholesterol A and B ring degradation	4	10	0.094	40
Acyltransferases Mycoloyltransferases and phospholipid synthesis	6	21	0.094	28.5714
DosR	10	48	0.1	20.8333
ESX2	4	12	0.14	33.3333
Mycolic acid modification	4	12	0.14	33.3333
Branched amino acid family	4	12	0.14	33.3333
Beta Oxidation	5	18	0.14	27.7778
Mycolic acid condensation and transfer	3	7	0.14	42.8571
WhiB-Like transcription factors	3	7	0.14	42.8571
Central intermediary metabolism	8	40	0.18	20
Cholesterol side chain degradation	7	33	0.18	21.2121
ABC transporters Type I phosphate	3	8	0.18	37.5
Modification of fatty and mycolic acids	4	14	0.19	28.5714
Miscellaneous phosphatases lyases and hydrolases	4	14	0.19	28.5714
Universal stress proteins	3	9	0.23	33.3333
Nucleoproteins	2	4	0.23	50
Serine family	3	10	0.29	30
Polyketide and non-ribosomal peptide synthesis	7	39	0.32	17.9487
Glycolysis	3	11	0.35	27.2727
Sugar nucleotides	3	12	0.42	25
Surface polysaccharides lipopolysaccharides proteins and antigens	6	35	0.45	17.1429
Sulphur metabolism	3	13	0.49	23.0769
Succinate dehydrogenase I and II	2	7	0.54	28.5714
Miscellaneous nucleoside nucleotide reactions	2	7	0.54	28.5714
Cell wall synthesis	6	40	0.6	15
ATP-proton motive force	2	8	0.6	25
Heme and porphyrin	2	8	0.6	25
Synthesis of fatty and mycolic acids	4	23	0.6	17.3913
Aromatic hydrocarbons	2	8	0.6	25
Glutamate family	3	16	0.64	18.75
Anions	5	33	0.66	15.1515
Purines pyrimidines nucleosides and nucleotides	7	52	0.71	13.4615
Molybdopterin	3	18	0.77	16.6667
Drug targets	5	36	0.79	13.8889
Cytochrome P450 enzymes	3	19	0.82	15.7895
Aromatic amino acid family	2	11	0.82	18.1818
2'-deoxyribonucleotide metabolism	2	11	0.82	18.1818
Adaptations and atypical conditions	2	11	0.82	18.1818
Energy Metabolism	28	266	0.84	10.5263
Antibiotic production and resistance	2	12	0.87	16.6667
Aspartate family	3	21	0.87	14.2857
Detoxification	3	21	0.87	14.2857
Pyridine nucleotide	1	4	0.88	25
KstR2 regulon	2	14	0.99	14.2857
Menaquinone PQQ ubiquinone and other terpenoids	2	14	0.99	14.2857
Protein and peptide secretion	2	14	0.99	14.2857
Cyclases	1	5	0.99	20
Pyrimidine ribonucleotide biosynthesis	1	6	1	16.6667
ABC transporters Type I anion	1	7	1	14.2857
Mce4	1	7	1	14.2857
Arabinogalactan (AG)	2	18	1	11.1111
ESX1	2	18	1	11.1111
Purine ribonucleotide biosynthesis	2	18	1	11.1111
Polysaccharides lipopolysaccharides and phospholipids	1	8	1	12.5
Efflux proteins	2	19	1	10.5263
Proteins peptides and glycopeptides	3	32	1	9.375
PE subfamily	3	32	1	9.375
Trehalose	1	10	1	10
Degradation of macromolecules	7	81	1	8.64198
DNA replication and repair	2	25	1	8
Efflux Pumps and Transports	2	25	1	8
NADH dehydrogenase type I	1	12	1	8.33333
General	1	12	1	8.33333
Aminoacyl tRNA synthases and their modification	2	25	1	8
Electron transport	1	13	1	7.69231
Lipoproteins(lppA-lpr0)	5	63	1	7.93651
Murein sacculus and peptidoglycan	2	27	1	7.40741
LAM	1	14	1	7.14286
Triacylglycerol Synthases	1	14	1	7.14286
Serine-Threonine protein kinases and phosphoprotein phosphatases	1	14	1	7.14286
Amino acids	1	14	1	7.14286
Chaperones Heat shock	1	14	1	7.14286
aerobic	2	28	1	7.14286
Two component systems	2	29	1	6.89655
binding proteins	9	116	1	7.75862
Amino acids and amines	1	17	1	5.88235
Peptidoglycan (PG)	2	32	1	6.25
Biosynthesis of cofactors prosthetic groups and carriers	8	110	1	7.27273
Cell division	1	19	1	5.26316
Esterases (Lip family)	1	20	1	5
Virulence	2	36	1	5.55556
Carbon compounds	1	21	1	4.7619
Miscellaneous oxidoreductases and oxygenases	11	156	1	7.05128
Enduring Hypoxic Response	10	149	1	6.71141
Esterases and lipases	1	24	1	4.16667
DNA replication repair recombination and restriction modification	3	62	1	4.83871
PPE family	2	54	1	3.7037
PE and PPE families	5	103	1	4.85437
Repressors activators	7	135	1	5.18519
Broad regulatory functions	10	178	1	5.61798
Cell envelope	22	339	1	6.48968
Antitoxins	2	70	1	2.85714
Transcription Factors	10	187	1	5.34759
ABC transporters - Type I peptide and amino acids	0	6	1	0
ABC transporters - Type I Sugar Import	0	12	1	0
ABC transporters Type II metal	0	5	1	0
Alternative ribosomal proteins	0	4	1	0
Cholesterol C and D ring degradation	0	5	1	0
Cutinase-Like Proteins (CULP)	0	7	1	0
Cytochrome oxidase bccaa3	0	6	1	0
Esterases (non-Lip family)	0	13	1	0
ESX3	0	9	1	0
ESX4	0	7	1	0
Fumarate reducatase	0	4	1	0
LpqY-SugA-SugB-Sug trehalose transporter	0	5	1	0
Mce1	0	7	1	0
Mce2	0	6	1	0
Mce3	0	7	1	0
mmpL	0	14	1	0
mmpS	0	5	1	0
Mycobactin Biogenesis	0	10	1	0
Nitrate import and reductase	0	6	1	0
Oxidative Stress	0	48	1	0
Phospholipase C	0	4	1	0
Sigma Factors	0	12	1	0
Toxin-Antitoxin	3	143	1	2.0979
Toxins	1	73	1	1.36986
UgpABCE glycerophosphocholine transporter	0	4	1	0
Zur regulon	0	17	1	0
Pyruvate dehydrogenase	0	5	1	0
Pentose phosphate pathway	0	10	1	0
anaerobic	0	13	1	0
Histidine	0	11	1	0
Salvage of nucleosides and nucleotides	0	10	1	0
Biotin	0	7	1	0
Thioredoxin glutaredoxin and mycothiol	0	8	1	0
Cobalamin	0	16	1	0
Iron utilisation	0	6	1	0
Folic acid	0	11	1	0
Pantothenate	0	4	1	0
Thiamine	0	4	1	0
Riboflavin	0	8	1	0
RNA synthesis RNA modification and DNA transcription	0	31	1	0
Polysaccharides (cytoplasmic)	0	8	1	0
RNA	0	6	1	0
Conserved membrane proteins	0	17	1	0
Other membrane proteins	9	197	1	4.56853
Cations	0	29	1	0
Carbohydrates organic acids and alcohols	0	19	1	0
Phage-related functions	0	28	1	0
IS elements Repeated sequences and Phage	1	60	1	1.66667
PE PGRS subfamily	0	17	1	0
Miscellaneous transferases	1	58	1	1.72414
